# A global multiregional proteomic map of the human cerebral cortex

**DOI:** 10.1101/2021.03.07.434254

**Authors:** Zhengguang Guo, Chen Shao, Yang Zhang, Wenying Qiu, Wenting Li, Weimin Zhu, Qian Yang, Yin Huang, Lili Pan, Yuepan Dong, Haidan Sun, Xiaoping Xiao, Wei Sun, Chao Ma, Liwei Zhang

## Abstract

The Brodmann area (BA)-based map is one of the most widely used cortical maps for studies of human brain functions and in clinical practice; however, the molecular architecture of BAs remain unknown. The present study provided a global multiregional proteomic map of the human cerebral cortex by analyzing 29 BAs. These 29 BAs were grouped into 6 clusters based on similarities in proteomic patterns: the motor and sensory cluster, vision cluster, auditory cluster and Broca’s area, Wernicke’s area cluster, cingulate cortex cluster, and heterogeneous function cluster. We identified 474 cluster-specific and 134 BA-specific signature proteins whose functions are closely associated with specialized functions and disease vulnerability of the corresponding cluster or BA. The findings of the present study could provide explanations for the functional connections between the anterior cingulate cortex and sensorimotor cortex and for anxiety-related function in the sensorimotor cortex. The brain transcriptomic and proteomic comparison indicated that they both could reflect the function of cerebral cortex, but showed different characteristics. These proteomic data are publicly available at the Human Brain Proteome Atlas (www.brain-omics.com). Our results may enhance our understanding of the molecular basis of brain functions and provide an important resource to support human brain research.
