## Supplementary Table 3 for "A global multiregional proteomic map of the human cerebral cortex"

### Sheet: Sheet1
Supplementary Table 3: Differentially proteins between the Wernicke’s area cluster and Auditory and Broca’s area cluster.
Accession Number	Protein name	Log2(auditory and Broca's area cluseter/Wernicke's area cluster )
Q13905	Rap guanine nucleotide exchange factor 1 OS=Homo sapiens GN=RAPGEF1 PE=1 SV=3	-3.16358
Q9NQX5	Neural proliferation differentiation and control protein 1 OS=Homo sapiens GN=NPDC1 PE=1 SV=2	-3.0346
Q8WVH0	Complexin-3 OS=Homo sapiens GN=CPLX3 PE=2 SV=1	-2.83676
Q70CQ4	Ubiquitin carboxyl-terminal hydrolase 31 OS=Homo sapiens GN=USP31 PE=1 SV=2	-2.40404
P35749	Myosin-11 OS=Homo sapiens GN=MYH11 PE=1 SV=3	-1.73149
O94772	Lymphocyte antigen 6H OS=Homo sapiens GN=LY6H PE=2 SV=1	-1.66811
P0C0S8	Histone H2A type 1 OS=Homo sapiens GN=HIST1H2AG PE=1 SV=2	-1.12633
P16278	Beta-galactosidase OS=Homo sapiens GN=GLB1 PE=1 SV=2	-1.09855
P03928	ATP synthase protein 8 OS=Homo sapiens GN=MT-ATP8 PE=1 SV=1	-1.07484
Q7Z392	Trafficking protein particle complex subunit 11 OS=Homo sapiens GN=TRAPPC11 PE=1 SV=2	-1.00526
O95166	Gamma-aminobutyric acid receptor-associated protein OS=Homo sapiens GN=GABARAP PE=1 SV=1	-1.00073
P07998	Ribonuclease pancreatic OS=Homo sapiens GN=RNASE1 PE=1 SV=4	-0.9948
Q86X02	Cerebellar degeneration-related protein 2-like OS=Homo sapiens GN=CDR2L PE=1 SV=2	-0.958768
Q9H492	Microtubule-associated proteins 1A/1B light chain 3A OS=Homo sapiens GN=MAP1LC3A PE=1 SV=2	-0.935344
P48509	CD151 antigen OS=Homo sapiens GN=CD151 PE=1 SV=3	-0.93526
O60613	15 kDa selenoprotein OS=Homo sapiens GN=SEP15 PE=1 SV=3	-0.931372
O60220	Mitochondrial import inner membrane translocase subunit Tim8 A OS=Homo sapiens GN=TIMM8A PE=1 SV=1	-0.930222
P10599	Thioredoxin OS=Homo sapiens GN=TXN PE=1 SV=3	-0.908143
O95825	Quinone oxidoreductase-like protein 1 OS=Homo sapiens GN=CRYZL1 PE=1 SV=2	-0.900334
P62841	40S ribosomal protein S15 OS=Homo sapiens GN=RPS15 PE=1 SV=2	-0.891651
P99999	Cytochrome c OS=Homo sapiens GN=CYCS PE=1 SV=2	-0.857133
P23528	Cofilin-1 OS=Homo sapiens GN=CFL1 PE=1 SV=3	-0.831827
O95081	Arf-GAP domain and FG repeat-containing protein 2 OS=Homo sapiens GN=AGFG2 PE=1 SV=2	-0.819661
O95848	Uridine diphosphate glucose pyrophosphatase OS=Homo sapiens GN=NUDT14 PE=1 SV=2	-0.819636
A6NCE7	Microtubule-associated proteins 1A/1B light chain 3 beta 2 OS=Homo sapiens GN=MAP1LC3B2 PE=2 SV=1	-0.812559
O15254	Peroxisomal acyl-coenzyme A oxidase 3 OS=Homo sapiens GN=ACOX3 PE=1 SV=2	-0.805094
P52566	Rho GDP-dissociation inhibitor 2 OS=Homo sapiens GN=ARHGDIB PE=1 SV=3	-0.792775
P56381	ATP synthase subunit epsilon, mitochondrial OS=Homo sapiens GN=ATP5E PE=1 SV=2	-0.782885
Q8IWT3	Cullin-9 OS=Homo sapiens GN=CUL9 PE=1 SV=2	-0.7639
O95278	Laforin OS=Homo sapiens GN=EPM2A PE=1 SV=2	-0.76169
O95990	Protein FAM107A OS=Homo sapiens GN=FAM107A PE=1 SV=1	-0.756006
Q02127	Dihydroorotate dehydrogenase (quinone), mitochondrial OS=Homo sapiens GN=DHODH PE=1 SV=3	-0.755975
P51970	NADH dehydrogenase [ubiquinone] 1 alpha subcomplex subunit 8 OS=Homo sapiens GN=NDUFA8 PE=1 SV=3	-0.753568
Q05519	Serine/arginine-rich splicing factor 11 OS=Homo sapiens GN=SRSF11 PE=1 SV=1	-0.747738
P24310	Cytochrome c oxidase subunit 7A1, mitochondrial OS=Homo sapiens GN=COX7A1 PE=1 SV=2	-0.744037
O15260	Surfeit locus protein 4 OS=Homo sapiens GN=SURF4 PE=1 SV=3	-0.728324
O75380	NADH dehydrogenase [ubiquinone] iron-sulfur protein 6, mitochondrial OS=Homo sapiens GN=NDUFS6 PE=1 SV=1	-0.722743
O43708	Maleylacetoacetate isomerase OS=Homo sapiens GN=GSTZ1 PE=1 SV=3	-0.721026
O15228	Dihydroxyacetone phosphate acyltransferase OS=Homo sapiens GN=GNPAT PE=1 SV=1	-0.718032
O76081	Regulator of G-protein signaling 20 OS=Homo sapiens GN=RGS20 PE=1 SV=4	-0.715293
O75884	Putative hydrolase RBBP9 OS=Homo sapiens GN=RBBP9 PE=1 SV=2	-0.715269
P48047	ATP synthase subunit O, mitochondrial OS=Homo sapiens GN=ATP5O PE=1 SV=1	-0.707919
P49458	Signal recognition particle 9 kDa protein OS=Homo sapiens GN=SRP9 PE=1 SV=2	-0.697667
P13640	Metallothionein-1G OS=Homo sapiens GN=MT1G PE=1 SV=2	-0.697492
Q6UX07	Dehydrogenase/reductase SDR family member 13 OS=Homo sapiens GN=DHRS13 PE=1 SV=1	-0.693502
O75521	Enoyl-CoA delta isomerase 2, mitochondrial OS=Homo sapiens GN=ECI2 PE=1 SV=4	-0.691012
O75914	Serine/threonine-protein kinase PAK 3 OS=Homo sapiens GN=PAK3 PE=1 SV=2	-0.690951
Q8N6W0	CUGBP Elav-like family member 5 OS=Homo sapiens GN=CELF5 PE=1 SV=1	-0.684805
P60174	Triosephosphate isomerase OS=Homo sapiens GN=TPI1 PE=1 SV=3	-0.681775
Q96FJ2	Dynein light chain 2, cytoplasmic OS=Homo sapiens GN=DYNLL2 PE=1 SV=1	-0.678122
P63218	Guanine nucleotide-binding protein G(I)/G(S)/G(O) subunit gamma-5 OS=Homo sapiens GN=GNG5 PE=1 SV=3	-0.674275
Q8TDX7	Serine/threonine-protein kinase Nek7 OS=Homo sapiens GN=NEK7 PE=1 SV=1	-0.667454
P07737	Profilin-1 OS=Homo sapiens GN=PFN1 PE=1 SV=2	-0.665795
Q9NPJ3	Acyl-coenzyme A thioesterase 13 OS=Homo sapiens GN=ACOT13 PE=1 SV=1	-0.664376
P01859	Ig gamma-2 chain C region OS=Homo sapiens GN=IGHG2 PE=1 SV=2	-0.663676
Q8N584	Tetratricopeptide repeat protein 39C OS=Homo sapiens GN=TTC39C PE=1 SV=2	-0.661496
Q9UHD1	Cysteine and histidine-rich domain-containing protein 1 OS=Homo sapiens GN=CHORDC1 PE=1 SV=2	-0.658582
O75190	DnaJ homolog subfamily B member 6 OS=Homo sapiens GN=DNAJB6 PE=1 SV=2	-0.652639
O15212	Prefoldin subunit 6 OS=Homo sapiens GN=PFDN6 PE=1 SV=1	-0.652361
P62328	Thymosin beta-4 OS=Homo sapiens GN=TMSB4X PE=1 SV=2	-0.650723
P10809	60 kDa heat shock protein, mitochondrial OS=Homo sapiens GN=HSPD1 PE=1 SV=2	-0.64937
P37840	Alpha-synuclein OS=Homo sapiens GN=SNCA PE=1 SV=1	-0.649054
P62166	Neuronal calcium sensor 1 OS=Homo sapiens GN=NCS1 PE=1 SV=2	-0.646013
Q96K17	Transcription factor BTF3 homolog 4 OS=Homo sapiens GN=BTF3L4 PE=1 SV=1	-0.645854
Q56VL3	OCIA domain-containing protein 2 OS=Homo sapiens GN=OCIAD2 PE=1 SV=1	-0.64406
P10746	Uroporphyrinogen-III synthase OS=Homo sapiens GN=UROS PE=1 SV=1	-0.641939
P30084	Enoyl-CoA hydratase, mitochondrial OS=Homo sapiens GN=ECHS1 PE=1 SV=4	-0.637469
Q8WV93	Lactation elevated protein 1 OS=Homo sapiens GN=LACE1 PE=2 SV=2	-0.633237
Q7L0Y3	Mitochondrial ribonuclease P protein 1 OS=Homo sapiens GN=TRMT10C PE=1 SV=2	-0.630893
Q8WWC4	Uncharacterized protein C2orf47, mitochondrial OS=Homo sapiens GN=C2orf47 PE=1 SV=1	-0.628139
Q9H299	SH3 domain-binding glutamic acid-rich-like protein 3 OS=Homo sapiens GN=SH3BGRL3 PE=1 SV=1	-0.626755
P61960	Ubiquitin-fold modifier 1 OS=Homo sapiens GN=UFM1 PE=1 SV=1	-0.621486
P51888	Prolargin OS=Homo sapiens GN=PRELP PE=1 SV=1	-0.61956
Q9Y5L4	Mitochondrial import inner membrane translocase subunit Tim13 OS=Homo sapiens GN=TIMM13 PE=1 SV=1	-0.616758
P15374	Ubiquitin carboxyl-terminal hydrolase isozyme L3 OS=Homo sapiens GN=UCHL3 PE=1 SV=1	-0.612069
Q8IWP9	Coiled-coil domain-containing protein 28A OS=Homo sapiens GN=CCDC28A PE=1 SV=1	-0.611548
O95486	Protein transport protein Sec24A OS=Homo sapiens GN=SEC24A PE=1 SV=2	-0.610192
Q9Y4P8	WD repeat domain phosphoinositide-interacting protein 2 OS=Homo sapiens GN=WIPI2 PE=1 SV=1	-0.608466
Q9NRX4	14 kDa phosphohistidine phosphatase OS=Homo sapiens GN=PHPT1 PE=1 SV=1	-0.607847
P62937	Peptidyl-prolyl cis-trans isomerase A OS=Homo sapiens GN=PPIA PE=1 SV=2	-0.607165
P62857	40S ribosomal protein S28 OS=Homo sapiens GN=RPS28 PE=1 SV=1	-0.605931
P25398	40S ribosomal protein S12 OS=Homo sapiens GN=RPS12 PE=1 SV=3	-0.603737
Q6UW78	UPF0723 protein C11orf83 OS=Homo sapiens GN=C11orf83 PE=1 SV=2	-0.602476
P04066	Tissue alpha-L-fucosidase OS=Homo sapiens GN=FUCA1 PE=1 SV=4	-0.5999
P25789	Proteasome subunit alpha type-4 OS=Homo sapiens GN=PSMA4 PE=1 SV=1	-0.595083
P02788	Lactotransferrin OS=Homo sapiens GN=LTF PE=1 SV=6	-0.595011
Q99689	Fasciculation and elongation protein zeta-1 OS=Homo sapiens GN=FEZ1 PE=1 SV=1	-0.589039
P05413	Fatty acid-binding protein, heart OS=Homo sapiens GN=FABP3 PE=1 SV=4	-0.585617
P43003	Excitatory amino acid transporter 1 OS=Homo sapiens GN=SLC1A3 PE=1 SV=1	0.584485
Q9Y3B8	Oligoribonuclease, mitochondrial OS=Homo sapiens GN=REXO2 PE=1 SV=3	0.585098
Q02978	Mitochondrial 2-oxoglutarate/malate carrier protein OS=Homo sapiens GN=SLC25A11 PE=1 SV=3	0.588177
P08779	Keratin, type I cytoskeletal 16 OS=Homo sapiens GN=KRT16 PE=1 SV=4	0.597763
P02671	Fibrinogen alpha chain OS=Homo sapiens GN=FGA PE=1 SV=2	0.600531
A6NE02	BTB/POZ domain-containing protein 17 OS=Homo sapiens GN=BTBD17 PE=2 SV=1	0.60094
P29972	Aquaporin-1 OS=Homo sapiens GN=AQP1 PE=1 SV=3	0.603353
O75363	Breast carcinoma-amplified sequence 1 OS=Homo sapiens GN=BCAS1 PE=1 SV=2	0.606272
Q8TEQ6	Gem-associated protein 5 OS=Homo sapiens GN=GEMIN5 PE=1 SV=3	0.606711
Q9UHQ4	B-cell receptor-associated protein 29 OS=Homo sapiens GN=BCAP29 PE=1 SV=2	0.6099
Q969E2	Secretory carrier-associated membrane protein 4 OS=Homo sapiens GN=SCAMP4 PE=2 SV=1	0.610132
Q9BWQ8	Protein lifeguard 2 OS=Homo sapiens GN=FAIM2 PE=1 SV=1	0.610227
Q9BRT2	Mitochondrial nucleoid factor 1 OS=Homo sapiens GN=MNF1 PE=1 SV=1	0.612774
P50993	Sodium/potassium-transporting ATPase subunit alpha-2 OS=Homo sapiens GN=ATP1A2 PE=1 SV=1	0.61427
Q9NY59	Sphingomyelin phosphodiesterase 3 OS=Homo sapiens GN=SMPD3 PE=1 SV=1	0.615029
Q9UBP0	Spastin OS=Homo sapiens GN=SPAST PE=1 SV=1	0.617348
P52434	DNA-directed RNA polymerases I, II, and III subunit RPABC3 OS=Homo sapiens GN=POLR2H PE=1 SV=4	0.620962
Q96S66	Chloride channel CLIC-like protein 1 OS=Homo sapiens GN=CLCC1 PE=1 SV=1	0.62122
Q96DV4	39S ribosomal protein L38, mitochondrial OS=Homo sapiens GN=MRPL38 PE=1 SV=2	0.624909
P14923	Junction plakoglobin OS=Homo sapiens GN=JUP PE=1 SV=3	0.625729
Q6IAN0	Dehydrogenase/reductase SDR family member 7B OS=Homo sapiens GN=DHRS7B PE=1 SV=2	0.626894
Q9Y342	Plasmolipin OS=Homo sapiens GN=PLLP PE=1 SV=1	0.634326
O43674	NADH dehydrogenase [ubiquinone] 1 beta subcomplex subunit 5, mitochondrial OS=Homo sapiens GN=NDUFB5 PE=1 SV=1	0.636833
Q01650	Large neutral amino acids transporter small subunit 1 OS=Homo sapiens GN=SLC7A5 PE=1 SV=2	0.637523
O43924	Retinal rod rhodopsin-sensitive cGMP 3',5'-cyclic phosphodiesterase subunit delta OS=Homo sapiens GN=PDE6D PE=1 SV=1	0.63892
Q15526	Surfeit locus protein 1 OS=Homo sapiens GN=SURF1 PE=1 SV=1	0.643885
Q13936	Voltage-dependent L-type calcium channel subunit alpha-1C OS=Homo sapiens GN=CACNA1C PE=1 SV=4	0.646278
P62491	Ras-related protein Rab-11A OS=Homo sapiens GN=RAB11A PE=1 SV=3	0.648105
P55087	Aquaporin-4 OS=Homo sapiens GN=AQP4 PE=1 SV=2	0.65155
Q9BXJ3	Complement C1q tumor necrosis factor-related protein 4 OS=Homo sapiens GN=C1QTNF4 PE=1 SV=2	0.653581
Q9BV79	Trans-2-enoyl-CoA reductase, mitochondrial OS=Homo sapiens GN=MECR PE=1 SV=2	0.656872
P02753	Retinol-binding protein 4 OS=Homo sapiens GN=RBP4 PE=1 SV=3	0.663047
Q9UKV3	Apoptotic chromatin condensation inducer in the nucleus OS=Homo sapiens GN=ACIN1 PE=1 SV=2	0.668635
P10451	Osteopontin OS=Homo sapiens GN=SPP1 PE=1 SV=1	0.672225
Q86W42	THO complex subunit 6 homolog OS=Homo sapiens GN=THOC6 PE=1 SV=1	0.67714
Q9Y375	Complex I intermediate-associated protein 30, mitochondrial OS=Homo sapiens GN=NDUFAF1 PE=1 SV=2	0.679182
P09669	Cytochrome c oxidase subunit 6C OS=Homo sapiens GN=COX6C PE=1 SV=2	0.680992
P02794	Ferritin heavy chain OS=Homo sapiens GN=FTH1 PE=1 SV=2	0.681989
Q9H9A5	CCR4-NOT transcription complex subunit 10 OS=Homo sapiens GN=CNOT10 PE=1 SV=1	0.685725
P01008	Antithrombin-III OS=Homo sapiens GN=SERPINC1 PE=1 SV=1	0.691016
Q8IUR0	Trafficking protein particle complex subunit 5 OS=Homo sapiens GN=TRAPPC5 PE=1 SV=1	0.701733
Q86XD5	Protein FAM131B OS=Homo sapiens GN=FAM131B PE=1 SV=3	0.70357
P36021	Monocarboxylate transporter 8 OS=Homo sapiens GN=SLC16A2 PE=1 SV=2	0.705258
P11166	Solute carrier family 2, facilitated glucose transporter member 1 OS=Homo sapiens GN=SLC2A1 PE=1 SV=2	0.705339
H3BS89	Transmembrane protein 178B OS=Homo sapiens GN=TMEM178B PE=2 SV=1	0.717644
Q9H098	Protein FAM107B OS=Homo sapiens GN=FAM107B PE=1 SV=1	0.717729
P43004	Excitatory amino acid transporter 2 OS=Homo sapiens GN=SLC1A2 PE=1 SV=2	0.72202
Q9NZV8	Potassium voltage-gated channel subfamily D member 2 OS=Homo sapiens GN=KCND2 PE=1 SV=2	0.731304
P03915	NADH-ubiquinone oxidoreductase chain 5 OS=Homo sapiens GN=MT-ND5 PE=1 SV=2	0.733388
Q53TN4	Cytochrome b reductase 1 OS=Homo sapiens GN=CYBRD1 PE=1 SV=1	0.735551
P11229	Muscarinic acetylcholine receptor M1 OS=Homo sapiens GN=CHRM1 PE=1 SV=2	0.744665
O75326	Semaphorin-7A OS=Homo sapiens GN=SEMA7A PE=1 SV=1	0.751672
Q9H6Q4	Cytosolic Fe-S cluster assembly factor NARFL OS=Homo sapiens GN=NARFL PE=1 SV=1	0.753545
Q92522	Histone H1x OS=Homo sapiens GN=H1FX PE=1 SV=1	0.754055
P61626	Lysozyme C OS=Homo sapiens GN=LYZ PE=1 SV=1	0.764512
Q9H0Q0	Protein FAM49A OS=Homo sapiens GN=FAM49A PE=1 SV=1	0.766365
P02730	Band 3 anion transport protein OS=Homo sapiens GN=SLC4A1 PE=1 SV=3	0.785645
Q7Z2Z2	Elongation factor Tu GTP-binding domain-containing protein 1 OS=Homo sapiens GN=EFTUD1 PE=1 SV=2	0.792479
Q76N89	E3 ubiquitin-protein ligase HECW1 OS=Homo sapiens GN=HECW1 PE=1 SV=3	0.795601
P01042	Kininogen-1 OS=Homo sapiens GN=KNG1 PE=1 SV=2	0.79783
P02686	Myelin basic protein OS=Homo sapiens GN=MBP PE=1 SV=3	0.79953
O95674	Phosphatidate cytidylyltransferase 2 OS=Homo sapiens GN=CDS2 PE=1 SV=1	0.802369
P16070	CD44 antigen OS=Homo sapiens GN=CD44 PE=1 SV=3	0.803742
O14933	Ubiquitin/ISG15-conjugating enzyme E2 L6 OS=Homo sapiens GN=UBE2L6 PE=1 SV=4	0.807036
O43169	Cytochrome b5 type B OS=Homo sapiens GN=CYB5B PE=1 SV=2	0.815713
O95452	Gap junction beta-6 protein OS=Homo sapiens GN=GJB6 PE=1 SV=2	0.815845
P27824	Calnexin OS=Homo sapiens GN=CANX PE=1 SV=2	0.819178
P82675	28S ribosomal protein S5, mitochondrial OS=Homo sapiens GN=MRPS5 PE=1 SV=2	0.849203
P43121	Cell surface glycoprotein MUC18 OS=Homo sapiens GN=MCAM PE=1 SV=2	0.859623
Q9NRY6	Phospholipid scramblase 3 OS=Homo sapiens GN=PLSCR3 PE=1 SV=2	0.860876
Q9Y5S9	RNA-binding protein 8A OS=Homo sapiens GN=RBM8A PE=1 SV=1	0.869639
O14949	Cytochrome b-c1 complex subunit 8 OS=Homo sapiens GN=UQCRQ PE=1 SV=4	0.875714
Q86XE5	Probable 4-hydroxy-2-oxoglutarate aldolase, mitochondrial OS=Homo sapiens GN=HOGA1 PE=1 SV=1	0.875898
Q16653	Myelin-oligodendrocyte glycoprotein OS=Homo sapiens GN=MOG PE=1 SV=2	0.880746
P26599	Polypyrimidine tract-binding protein 1 OS=Homo sapiens GN=PTBP1 PE=1 SV=1	0.902345
O14495	Lipid phosphate phosphohydrolase 3 OS=Homo sapiens GN=PPAP2B PE=1 SV=1	0.939499
P18077	60S ribosomal protein L35a OS=Homo sapiens GN=RPL35A PE=1 SV=2	0.949555
P61769	Beta-2-microglobulin OS=Homo sapiens GN=B2M PE=1 SV=1	0.950794
P0DI82	Trafficking protein particle complex subunit 2 protein TRAPPC2P1 OS=Homo sapiens GN=TRAPPC2P1 PE=1 SV=1	0.970702
Q96S82	Ubiquitin-like protein 7 OS=Homo sapiens GN=UBL7 PE=1 SV=2	0.976252
P00403	Cytochrome c oxidase subunit 2 OS=Homo sapiens GN=MT-CO2 PE=1 SV=1	1.00294
P0DJ93	UPF0766 protein C6orf228 OS=Homo sapiens GN=C6orf228 PE=3 SV=1	1.0124
Q9BWD1	Acetyl-CoA acetyltransferase, cytosolic OS=Homo sapiens GN=ACAT2 PE=1 SV=2	1.01408
P30154	Serine/threonine-protein phosphatase 2A 65 kDa regulatory subunit A beta isoform OS=Homo sapiens GN=PPP2R1B PE=1 SV=3	1.01436
P60201	Myelin proteolipid protein OS=Homo sapiens GN=PLP1 PE=1 SV=2	1.03008
P0C7M8	C-type lectin domain family 2 member L OS=Homo sapiens GN=CLEC2L PE=2 SV=1	1.04746
P81605	Dermcidin OS=Homo sapiens GN=DCD PE=1 SV=2	1.08495
Q96DZ9	CKLF-like MARVEL transmembrane domain-containing protein 5 OS=Homo sapiens GN=CMTM5 PE=2 SV=2	1.08588
Q92575	UBX domain-containing protein 4 OS=Homo sapiens GN=UBXN4 PE=1 SV=2	1.099
P19388	DNA-directed RNA polymerases I, II, and III subunit RPABC1 OS=Homo sapiens GN=POLR2E PE=1 SV=4	1.09985
P05230	Fibroblast growth factor 1 OS=Homo sapiens GN=FGF1 PE=1 SV=1	1.11006
P21926	CD9 antigen OS=Homo sapiens GN=CD9 PE=1 SV=4	1.15198
Q16630	Cleavage and polyadenylation specificity factor subunit 6 OS=Homo sapiens GN=CPSF6 PE=1 SV=2	1.17457
P03886	NADH-ubiquinone oxidoreductase chain 1 OS=Homo sapiens GN=MT-ND1 PE=1 SV=1	1.25444
Q8IZR5	CKLF-like MARVEL transmembrane domain-containing protein 4 OS=Homo sapiens GN=CMTM4 PE=2 SV=1	1.25727
P03891	NADH-ubiquinone oxidoreductase chain 2 OS=Homo sapiens GN=MT-ND2 PE=1 SV=2	1.27168
O95996	Adenomatous polyposis coli protein 2 OS=Homo sapiens GN=APC2 PE=1 SV=1	1.28015
P00846	ATP synthase subunit a OS=Homo sapiens GN=MT-ATP6 PE=1 SV=1	1.37231
O75864	Protein phosphatase 1 regulatory subunit 37 OS=Homo sapiens GN=PPP1R37 PE=1 SV=4	1.46706
P00395	Cytochrome c oxidase subunit 1 OS=Homo sapiens GN=MT-CO1 PE=1 SV=1	1.52895
P61927	60S ribosomal protein L37 OS=Homo sapiens GN=RPL37 PE=1 SV=2	1.53131
Q13336	Urea transporter 1 OS=Homo sapiens GN=SLC14A1 PE=2 SV=2	1.53744
O14521	Succinate dehydrogenase [ubiquinone] cytochrome b small subunit, mitochondrial OS=Homo sapiens GN=SDHD PE=1 SV=1	1.61027
P03923	NADH-ubiquinone oxidoreductase chain 6 OS=Homo sapiens GN=MT-ND6 PE=1 SV=2	1.75135
Q13875	Myelin-associated oligodendrocyte basic protein OS=Homo sapiens GN=MOBP PE=2 SV=2	1.80676
O75508	Claudin-11 OS=Homo sapiens GN=CLDN11 PE=1 SV=2	1.90041
O14682	Ectoderm-neural cortex protein 1 OS=Homo sapiens GN=ENC1 PE=1 SV=2	2.22639
P00414	Cytochrome c oxidase subunit 3 OS=Homo sapiens GN=MT-CO3 PE=1 SV=2	3.07253
