## Supplementary Table 5 for "A global multiregional proteomic map of the human cerebral cortex"

### Sheet: A
Supplementary Table 5: validation of the Cluster /BA signature proteins.
A: PRM results of the Cluster-signature proteins (peptide level)
peptide	Accession Number	Protein name	Clusters	312	4	6	20	38	21	22	7	8	262936	4142	4445	23	24	31	32	33	28	9	10	39	40	46	17	18	19	37
YPEPMTPDTMIK	O95278	Laforin OS=Homo sapiens GN=EPM2A PE=1 SV=2	motor and sensory cluster	5.78043e+06	3.11915e+06	5.70122e+06	2.98895e+06	3.96118e+06	3.53751e+06	3.43484e+06	765637	2.41088e+06	2.99963e+06	978276	2.53399e+06	1.22238e+06	2.19389e+06	5.21319e+06	1.18082e+06	4.28259e+06	683783	1.61571e+06	567476	0	2.60604e+06	2.36173e+06	5.48627e+06	2.68124e+06	629492	1.53403e+06
EYLLSASR	P54829	Tyrosine-protein phosphatase non-receptor type 5 OS=Homo sapiens GN=PTPN5 PE=1 SV=4	motor and sensory cluster	5.01916e+07	2.01235e+07	3.94761e+07	3.61676e+07	2.89589e+07	2.31158e+07	2.70537e+07	8.34515e+06	3.64111e+07	7.55377e+06	6.65601e+06	1.53741e+07	5.40493e+06	9.513e+06	3.06734e+07	8.71765e+06	75459	5.01117e+06	5.06039e+07	1.36622e+07	2.73516e+07	6.76117e+06	1.22939e+06	4.71034e+06	1.36375e+06	2.67846e+07	1.23057e+07
MQLKPMEINPEMLNK	P09936	Ubiquitin carboxyl-terminal hydrolase isozyme L1 OS=Homo sapiens GN=UCHL1 PE=1 SV=2	cingulate cortex cluster	1.21164e+09	1.93466e+09	1.57315e+09	4.80027e+08	1.21046e+09	1.89533e+09	2.18392e+09	2.00182e+09	1.20834e+09	2.69969e+09	1.99649e+09	2.36549e+09	1.88214e+09	2.5797e+09	1.05719e+09	3.08689e+09	3.00411e+09	2.03531e+09	8.54277e+08	1.58794e+09	1.76814e+09	2.25335e+09	1.95206e+09	1.11145e+09	1.13238e+09	1.0328e+09	1.74035e+09
QTIGNSCGTIGLIHAVANNQDK	P09936	Ubiquitin carboxyl-terminal hydrolase isozyme L1 OS=Homo sapiens GN=UCHL1 PE=1 SV=2	cingulate cortex cluster	6.45648e+08	9.68948e+08	8.07298e+08	3.8428e+08	7.12643e+08	8.97089e+08	9.46451e+08	8.18392e+08	6.97116e+08	9.88764e+08	9.68358e+08	1.0742e+09	9.97896e+08	1.05127e+09	5.71285e+08	1.32596e+09	1.55162e+09	8.69975e+08	5.29919e+08	7.29205e+08	8.20269e+08	9.92861e+08	1.1924e+09	6.61328e+08	8.00281e+08	7.01209e+08	1.10731e+09
VNFHFILFNNVDGHLYELDGR	P09936	Ubiquitin carboxyl-terminal hydrolase isozyme L1 OS=Homo sapiens GN=UCHL1 PE=1 SV=2	cingulate cortex cluster	1.19999e+07	9.17837e+06	1.05892e+07	1.22522e+07	1.68961e+07	1.5848e+07	6.60379e+07	8.34038e+07	1.24874e+07	1.05864e+08	2.33379e+08	1.41895e+08	1.078e+08	1.54973e+08	1.50392e+07	1.89266e+08	2.8923e+08	1.06195e+08	6.40238e+06	1.25912e+08	8.25175e+07	1.4505e+08	1.83599e+08	9.50756e+07	7.77173e+07	1.15511e+08	1.43476e+08
MPFPVNHGASSEDTLLK	P09936	Ubiquitin carboxyl-terminal hydrolase isozyme L1 OS=Homo sapiens GN=UCHL1 PE=1 SV=2	cingulate cortex cluster	4.33395e+09	5.45476e+09	4.89435e+09	2.03684e+09	5.79781e+09	5.66709e+09	4.35104e+09	1.79354e+09	3.942e+09	3.13046e+09	4.34712e+09	3.81372e+09	2.54976e+09	6.38557e+09	4.2596e+09	4.30184e+09	6.19618e+09	5.20966e+09	3.98843e+09	3.11158e+09	4.20115e+09	4.25941e+09	3.81885e+09	1.65121e+09	9.48806e+08	3.0885e+09	4.41616e+09
EGVVHGVATVAEK	P37840	Alpha-synuclein OS=Homo sapiens GN=SNCA PE=1 SV=1	cingulate cortex cluster	1.50486e+09	1.02713e+09	1.266e+09	5.65778e+08	1.63345e+09	1.92346e+09	1.55336e+09	9.05602e+08	1.55226e+09	9.13106e+08	1.15079e+09	6.39764e+08	5.47685e+08	2.59048e+09	1.54631e+09	1.12577e+09	1.34113e+09	2.19552e+09	1.30115e+09	1.73574e+09	1.16829e+09	1.50393e+09	7.27914e+08	4.25186e+08	2.66263e+08	5.67703e+08	1.97095e+09
TVEGAGSIAAATGFVK	P37840	Alpha-synuclein OS=Homo sapiens GN=SNCA PE=1 SV=1	cingulate cortex cluster	1.00748e+09	1.12946e+09	1.06847e+09	1.67136e+09	2.66915e+09	2.66652e+09	1.80503e+09	1.27322e+09	2.37955e+09	2.3851e+09	2.03015e+09	1.23689e+09	8.63511e+08	3.74439e+09	2.45109e+09	3.20231e+09	1.97813e+09	3.05634e+09	2.82991e+09	3.15423e+09	2.02904e+09	3.87342e+09	1.5849e+09	9.01038e+08	9.11901e+08	8.84089e+08	3.87713e+09
SPGIISQASAPR	Q08495	Dematin OS=Homo sapiens GN=EPB49 PE=1 SV=3	cingulate cortex cluster	8.91588e+08	8.30289e+08	8.60939e+08	9.6792e+08	1.12557e+09	1.17452e+09	1.32571e+09	7.75159e+08	9.84008e+08	7.76269e+08	7.10232e+08	8.44629e+08	6.88288e+08	1.61129e+09	3.49545e+06	1.09517e+09	1.62996e+09	2.55606e+09	9.24783e+08	1.81319e+09	1.87958e+09	1.27335e+09	1.09045e+09	6.49455e+08	4.79688e+08	1.13698e+09	1.7084e+09
HLSAEDFSR	Q08495	Dematin OS=Homo sapiens GN=EPB49 PE=1 SV=3	cingulate cortex cluster	2.64778e+08	3.82668e+08	3.23723e+08	7.58235e+08	8.94501e+08	4.2057e+08	5.29639e+08	4.29352e+08	2.32696e+08	4.79811e+08	8.00619e+08	5.39088e+08	4.52291e+08	8.42797e+08	7.98005e+07	6.67705e+08	7.4031e+08	1.47878e+09	9.72913e+08	6.84324e+08	1.03145e+09	6.00898e+08	5.32627e+08	3.75573e+08	3.55154e+08	5.95035e+08	4.29116e+08
QIGDNLIVPGGVK	Q14195	Dihydropyrimidinase-related protein 3 OS=Homo sapiens GN=DPYSL3 PE=1 SV=1	cingulate cortex cluster	4.36363e+08	3.96512e+08	4.16438e+08	5.70395e+08	5.99526e+08	6.86218e+08	3.66198e+08	2.09108e+08	5.95651e+08	5.25187e+08	3.21131e+08	3.55251e+08	3.78131e+08	6.09191e+08	5.1747e+08	6.46059e+08	8.59688e+08	5.01275e+08	5.87613e+08	4.10424e+08	5.10244e+08	4.16887e+08	3.47063e+08	2.72673e+08	5.51637e+08	4.54579e+08	4.0039e+08
SVATGPMTPQAAAPPAFPEVR	Q7Z2K8	G protein-regulated inducer of neurite outgrowth 1 OS=Homo sapiens GN=GPRIN1 PE=1 SV=2	cingulate cortex cluster	1.63759e+07	2.20081e+07	1.9192e+07	3.51664e+07	4.72382e+07	4.28217e+07	3.13001e+07	2.47565e+07	3.72641e+07	4.01408e+07	3.29164e+07	2.96468e+07	2.33241e+07	4.15177e+07	2.75598e+07	5.22527e+07	7.20493e+07	5.91775e+07	4.2775e+07	4.91878e+07	2.97761e+07	3.15574e+07	5.14009e+07	2.75814e+07	1.14092e+07	1.56374e+07	3.88586e+07
WLLEGTPSSASEGDEDLRR	O75781	Paralemmin-1 OS=Homo sapiens GN=PALM PE=1 SV=2	cingulate cortex cluster	5.66595e+08	3.39972e+08	4.53283e+08	1.63931e+07	5.17566e+08	5.9062e+08	1.0161e+09	7.61893e+08	5.6381e+08	7.85021e+08	7.65057e+08	4.98336e+08	4.76975e+08	1.15794e+09	5.33131e+08	1.13797e+09	7.96423e+08	1.27467e+09	9.09528e+08	9.76844e+08	8.20767e+08	1.31842e+09	3.75209e+08	5.85969e+08	4.61979e+08	4.69576e+08	1.45176e+09
HHAAYVNNLNVTEEK	P04179	Superoxide dismutase [Mn], mitochondrial OS=Homo sapiens GN=SOD2 PE=1 SV=2	cingulate cortex cluster	6.34282e+08	5.73983e+08	6.04132e+08	5.7377e+08	4.09266e+08	4.26254e+08	2.97747e+08	1.62314e+08	4.57709e+08	2.25429e+08	0	2.54406e+08	3.62476e+08	5.21259e+08	3.83231e+07	6.59172e+08	9.0947e+08	2.21799e+07	3.23979e+08	2.72042e+08	1.60273e+08	2.59091e+08	2.3119e+08	2.86749e+08	6.20843e+08	8.25693e+07	2.35948e+08
GDVTAQIALQPALK	P04179	Superoxide dismutase [Mn], mitochondrial OS=Homo sapiens GN=SOD2 PE=1 SV=2	cingulate cortex cluster	9.6759e+08	1.22287e+09	1.09523e+09	1.19565e+09	9.37971e+08	8.80627e+08	1.17945e+09	8.69927e+08	1.00597e+09	1.00129e+09	8.77661e+08	1.35115e+09	1.73016e+09	1.21652e+09	8.5898e+08	2.99733e+09	1.81857e+09	1.67968e+09	9.91067e+08	1.51503e+09	1.84735e+09	1.45481e+09	1.6554e+09	2.12899e+09	1.79095e+09	1.36186e+09	1.08628e+09
AGLELSPEMK	P05937	Calbindin OS=Homo sapiens GN=CALB1 PE=1 SV=2	cingulate cortex cluster	1.32852e+08	8.03582e+07	1.06605e+08	2.09178e+07	9.91445e+07	7.92956e+07	1.66268e+07	1.08492e+07	1.00503e+08	9.01103e+06	5.05295e+07	4.07741e+06	4.88842e+06	1.17679e+08	1.58192e+07	1.23213e+08	1.08792e+08	4.68883e+07	1.41721e+08	7.62265e+07	2.75671e+07	1.7647e+07	1.15193e+07	5.68931e+06	2.90691e+06	1.42007e+07	1.72607e+07
HIADLAGNSEVILPVPAFNVINGGSHAGNK	P06733	Alpha-enolase OS=Homo sapiens GN=ENO1 PE=1 SV=2	cingulate cortex cluster	3.55396e+08	3.9256e+08	3.73978e+08	4.53748e+08	2.35244e+08	4.20148e+08	7.71604e+08	8.49314e+08	2.39585e+08	7.95208e+08	9.29534e+08	6.33783e+08	5.39795e+08	9.4014e+08	4.40653e+08	8.37929e+08	9.32509e+08	7.8267e+08	1.66089e+08	5.77636e+08	4.20636e+08	9.57018e+08	8.32161e+08	6.03827e+08	8.0976e+08	6.39917e+08	7.0451e+08
VNQIGSVTESLQACK	P06733	Alpha-enolase OS=Homo sapiens GN=ENO1 PE=1 SV=2	cingulate cortex cluster	1.91854e+09	2.09934e+09	2.00894e+09	1.94275e+09	2.22167e+09	2.16519e+09	2.27332e+09	1.92456e+09	1.9951e+09	2.21809e+09	1.4563e+09	1.77694e+09	1.98513e+09	3.71482e+09	1.83994e+09	3.51737e+09	2.33503e+09	1.81947e+09	1.66996e+09	2.20292e+09	1.45416e+09	1.45943e+09	1.68317e+09	2.03904e+09	2.35609e+09	1.88517e+09	2.50277e+09
AADAEAEVASLNR	P06753	Tropomyosin alpha-3 chain OS=Homo sapiens GN=TPM3 PE=1 SV=1	cingulate cortex cluster	2.03909e+09	1.58406e+09	1.81158e+09	5.95065e+08	1.88624e+09	2.06929e+09	2.28008e+09	2.04293e+09	1.83983e+09	2.00247e+09	1.41872e+09	1.97315e+09	1.88914e+09	2.31767e+09	1.76656e+09	2.76835e+09	2.04859e+09	3.45689e+09	1.68422e+09	2.53687e+09	2.46922e+09	3.31665e+09	2.04018e+09	1.80527e+09	1.15307e+09	1.76967e+09	2.45517e+09
DSNNLCLHFNPR	P09382	Galectin-1 OS=Homo sapiens GN=LGALS1 PE=1 SV=2	cingulate cortex cluster	4.62183e+07	6.10425e+07	5.36304e+07	2.23964e+07	1.47513e+07	1.5209e+07	1.08873e+08	1.40197e+08	1.24167e+07	7.10163e+07	4.46801e+07	8.28053e+07	1.18275e+08	6.8122e+07	1.05571e+07	2.88854e+08	2.91795e+07	8.32086e+07	4.61077e+07	5.24237e+07	5.00542e+07	2.01012e+08	3.36458e+07	1.00313e+08	1.60747e+08	0	1.3493e+08
CMPTFQFFK	P10599	Thioredoxin OS=Homo sapiens GN=TXN PE=1 SV=3	cingulate cortex cluster	1.44848e+07	6.65254e+06	1.05687e+07	3.46332e+06	4.36013e+07	1.69564e+07	2.8753e+08	2.25795e+08	2.29786e+07	1.63569e+08	6.6773e+07	1.49805e+08	1.13788e+08	2.32571e+08	1.12453e+07	1.66764e+08	2.19481e+08	1.41009e+08	3.62778e+07	2.48024e+08	1.24106e+07	2.26694e+08	1.35446e+08	1.20858e+08	7.82238e+07	8.6966e+06	2.85186e+08
KDEWGLVAPISPGPLTPMR	P11137	Microtubule-associated protein 2 OS=Homo sapiens GN=MAP2 PE=1 SV=4	cingulate cortex cluster	1.3663e+09	1.58412e+09	1.47521e+09	5.10602e+08	1.4317e+09	1.58151e+09	1.86201e+09	1.43018e+09	1.35848e+09	1.65501e+09	1.27876e+09	1.38982e+09	1.42777e+09	1.88354e+09	1.09366e+09	1.54042e+09	2.30301e+09	1.93397e+09	1.40679e+09	1.72154e+09	1.26965e+09	1.57318e+09	1.19964e+09	6.7914e+08	6.64322e+08	7.51336e+08	1.46943e+09
SIEPGSDYYELSDTR	P11137	Microtubule-associated protein 2 OS=Homo sapiens GN=MAP2 PE=1 SV=4	cingulate cortex cluster	9.10151e+08	8.65878e+08	8.88014e+08	4.31649e+08	1.28845e+09	1.5037e+09	1.1524e+09	7.34773e+08	1.09377e+09	9.16617e+08	8.02752e+08	9.64922e+08	6.26082e+08	1.39699e+09	9.59313e+08	1.01981e+09	1.3364e+09	1.72952e+09	1.38566e+09	1.13836e+09	1.00892e+09	9.75952e+08	7.53534e+08	4.78255e+08	3.09758e+08	6.88982e+08	1.20636e+09
DIQVIVNVPPTIQAR	P13591	Neural cell adhesion molecule 1 OS=Homo sapiens GN=NCAM1 PE=1 SV=3	cingulate cortex cluster	3.7482e+07	6.85575e+07	5.30197e+07	4.30367e+07	6.33108e+07	1.11969e+08	1.13776e+08	9.83465e+07	6.05317e+07	7.86428e+07	2.42942e+08	1.36305e+08	1.306e+08	1.09052e+08	4.82438e+07	1.04202e+08	3.80327e+08	5.09348e+08	8.9958e+07	1.48589e+08	1.63711e+08	1.3484e+08	1.1682e+08	5.79113e+07	1.4905e+08	1.10711e+08	1.19954e+08
HFDADGNGYIEGK	P22676	Calretinin OS=Homo sapiens GN=CALB2 PE=1 SV=2	cingulate cortex cluster	1.33595e+07	1.36332e+07	1.34964e+07	1.43412e+07	2.19064e+07	2.85923e+07	2.02597e+07	8.7728e+06	1.23136e+07	1.30385e+07	8.19192e+06	7.65622e+06	8.38924e+06	2.7182e+07	1.65376e+07	2.3745e+07	3.31394e+07	5.69552e+07	2.23799e+07	6.15242e+06	1.20774e+07	1.04517e+07	6.03384e+06	1.76075e+06	1.49598e+06	1.04183e+07	1.37665e+07
ELENFFQELEK	P22676	Calretinin OS=Homo sapiens GN=CALB2 PE=1 SV=2	cingulate cortex cluster	2.4278e+07	2.70154e+07	2.56467e+07	1.472e+07	6.82266e+07	3.15962e+07	6.15065e+07	2.62444e+06	1.06249e+07	4.57478e+06	1.74791e+07	2.61095e+07	3.16663e+07	6.67638e+07	4.77324e+07	3.56423e+07	7.74384e+07	7.90026e+07	5.45463e+07	3.8352e+07	4.02845e+07	3.24989e+07	6.39428e+06	4.33728e+06	1.87285e+06	5.57045e+06	4.75242e+07
GEPAAAAAPEAGASPVEK	P29966	Myristoylated alanine-rich C-kinase substrate OS=Homo sapiens GN=MARCKS PE=1 SV=4	cingulate cortex cluster	1.67233e+09	9.19348e+08	1.29584e+09	6.97467e+08	2.39222e+09	2.1214e+09	2.1481e+09	8.63746e+08	2.00558e+09	1.44538e+09	1.02437e+09	1.45159e+09	9.8603e+08	2.58619e+09	2.12567e+09	1.39911e+09	3.28516e+09	3.44709e+09	2.75543e+09	2.73308e+09	1.65577e+09	1.71553e+09	1.36428e+09	7.73387e+08	3.48766e+08	8.05459e+08	2.58488e+09
EAPAEGEAAEPGSPTAAEGEAASAASSTSSPK	P29966	Myristoylated alanine-rich C-kinase substrate OS=Homo sapiens GN=MARCKS PE=1 SV=4	cingulate cortex cluster	2.81076e+08	2.27443e+08	2.5426e+08	1.20012e+08	5.3854e+08	6.15745e+08	6.32901e+08	4.04182e+08	4.83794e+08	4.94333e+08	2.71894e+08	3.61537e+08	3.44776e+08	5.76633e+08	6.76322e+08	7.99237e+08	9.17669e+08	8.1331e+08	3.2223e+08	9.1159e+08	4.63745e+08	7.19645e+08	4.72895e+08	3.90131e+08	2.21169e+08	1.89451e+08	7.31673e+08
EDPLLTPVPASENPFR	P59768	Guanine nucleotide-binding protein G(I)/G(S)/G(O) subunit gamma-2 OS=Homo sapiens GN=GNG2 PE=1 SV=2	cingulate cortex cluster	4.61617e+08	5.17018e+08	4.89317e+08	9.79097e+08	1.76321e+09	1.1891e+09	1.22333e+09	5.27287e+08	1.01442e+09	6.50841e+08	4.9153e+08	7.49798e+08	5.19818e+08	1.30984e+09	5.34323e+08	1.37003e+09	2.03947e+09	2.02022e+09	1.4233e+09	1.2824e+09	1.25922e+09	8.92486e+08	7.13026e+08	5.15485e+08	3.68013e+08	7.23504e+08	1.14334e+09
YLAEVAAGDDKK	P63104	14-3-3 protein zeta/delta OS=Homo sapiens GN=YWHAZ PE=1 SV=1	cingulate cortex cluster	6.49715e+08	4.22168e+08	5.35941e+08	1.32512e+09	1.11632e+09	6.44956e+08	5.32244e+08	3.37034e+08	4.59223e+08	4.89573e+08	4.98943e+08	4.88644e+08	3.31061e+08	1.08821e+09	4.17831e+08	3.29783e+08	1.36679e+09	4.98397e+08	2.95828e+08	1.96108e+08	4.83594e+08	3.6952e+08	6.91065e+08	2.89998e+08	2.1299e+08	5.91894e+08	2.02363e+08
GIVDQSQQAYQEAFEISK	P63104	14-3-3 protein zeta/delta OS=Homo sapiens GN=YWHAZ PE=1 SV=1	cingulate cortex cluster	4.2621e+08	4.42661e+08	4.34435e+08	8.11158e+08	8.31285e+08	3.90284e+08	5.30305e+08	3.24994e+08	4.14806e+08	5.41938e+08	3.15224e+08	6.42942e+08	5.81501e+08	5.96145e+08	5.21548e+08	5.56113e+08	9.35595e+08	3.30792e+08	2.62036e+08	3.75308e+08	4.0577e+08	6.28426e+08	7.28775e+08	5.80548e+08	5.03519e+08	4.50228e+08	3.60475e+08
TAFDEAIAELDTLSEESYK	P63104	14-3-3 protein zeta/delta OS=Homo sapiens GN=YWHAZ PE=1 SV=1	cingulate cortex cluster	5.90839e+08	4.59783e+08	5.25311e+08	8.78195e+08	9.05871e+08	6.01137e+08	1.00254e+09	7.27149e+08	5.00406e+08	1.05359e+09	5.96271e+08	1.17199e+09	1.10235e+09	1.17292e+09	6.36976e+08	1.13356e+09	1.71195e+09	4.14e+08	3.39867e+08	5.93388e+08	5.25876e+08	1.14904e+09	1.17492e+09	1.01574e+09	7.64206e+08	5.89882e+08	6.22836e+08
GPLVFGEPIAASLGTDGTHYWSK	Q14194	Dihydropyrimidinase-related protein 1 OS=Homo sapiens GN=CRMP1 PE=1 SV=1	cingulate cortex cluster	3.00931e+08	3.15664e+08	3.08297e+08	5.65966e+08	3.82135e+08	4.28721e+08	4.53838e+08	3.82953e+08	3.12838e+08	5.40409e+08	3.28064e+08	4.41297e+08	3.20491e+08	5.35905e+08	2.57721e+08	5.09968e+08	8.12485e+08	3.71492e+08	2.44527e+08	3.9309e+08	2.86739e+08	4.23976e+08	4.08368e+08	3.14285e+08	3.74162e+08	3.0767e+08	3.0764e+08
GFVVGYDTR	Q6PCE3	Glucose 1,6-bisphosphate synthase OS=Homo sapiens GN=PGM2L1 PE=1 SV=3	cingulate cortex cluster	1.86192e+07	1.22301e+07	1.54246e+07	1.70576e+07	1.73434e+07	9.49765e+06	9.80934e+06	7.06437e+06	9.46222e+06	9.50925e+06	1.21876e+07	1.35128e+07	2.07081e+07	3.19236e+07	0	2.47325e+07	6.47784e+07	2.37829e+07	1.54987e+07	1.35517e+07	1.6181e+07	2.04781e+07	1.80364e+07	1.28518e+07	7.85267e+06	2.56121e+07	1.2919e+07
LEQVIAGANHSGAIR	Q8ND90	Paraneoplastic antigen Ma1 OS=Homo sapiens GN=PNMA1 PE=1 SV=2	cingulate cortex cluster	2.74463e+08	3.23698e+08	2.9908e+08	1.87491e+08	2.0317e+08	2.90803e+08	1.87704e+08	1.57273e+08	2.38517e+08	2.2481e+08	1.24625e+08	2.72162e+08	1.98708e+08	3.60269e+08	2.83638e+08	2.28644e+08	3.88047e+08	2.26535e+08	1.47552e+08	1.72447e+08	1.44233e+08	4.00008e+08	3.33214e+08	1.73652e+08	1.54077e+08	2.2571e+08	1.82194e+08
QNFIDPLQNLHDK	Q99962	Endophilin-A1 OS=Homo sapiens GN=SH3GL2 PE=1 SV=1	cingulate cortex cluster	5.42357e+08	5.0378e+08	5.23069e+08	5.22606e+08	5.51278e+08	7.65708e+08	9.42837e+08	5.71211e+08	6.99803e+08	7.50233e+08	6.19011e+08	7.21104e+08	6.17579e+08	1.13759e+09	4.33322e+08	7.94659e+08	9.22126e+08	1.24909e+09	5.3297e+08	1.02321e+09	8.47685e+08	6.8292e+08	5.63772e+08	6.24783e+08	6.85603e+08	9.34497e+08	8.2552e+08
QAVQILQQVTVR	Q99962	Endophilin-A1 OS=Homo sapiens GN=SH3GL2 PE=1 SV=1	cingulate cortex cluster	6.85578e+08	1.00878e+09	8.47178e+08	1.9176e+09	1.14944e+09	1.3821e+09	6.9909e+08	1.09292e+09	1.07223e+09	1.37479e+09	1.40926e+09	1.32048e+09	1.06252e+09	1.87268e+09	8.30339e+08	1.44524e+09	1.48541e+09	2.09401e+09	1.07146e+09	1.55868e+09	1.45149e+09	1.53111e+09	1.44303e+09	1.03115e+09	9.38701e+08	1.64804e+09	1.75964e+09
LGMLNTVSK	Q99963	Endophilin-A3 OS=Homo sapiens GN=SH3GL3 PE=1 SV=1	cingulate cortex cluster	1.25043e+08	1.37782e+08	1.31413e+08	2.69873e+08	2.35353e+08	3.05043e+08	2.68022e+08	1.63832e+08	2.12615e+08	2.12399e+08	1.79594e+08	1.1504e+08	1.32537e+08	3.58698e+08	1.26369e+07	3.07658e+08	2.29992e+08	3.01583e+08	1.81557e+08	1.88193e+08	1.20597e+08	1.80649e+08	1.7814e+08	1.06729e+08	6.31549e+07	1.44238e+08	1.08858e+08
SVTGTDVDIVFSK	Q9BW30	Tubulin polymerization-promoting protein family member 3 OS=Homo sapiens GN=TPPP3 PE=1 SV=1	cingulate cortex cluster	1.91927e+08	5.56098e+07	1.23768e+08	9.28151e+07	1.27605e+08	1.07044e+08	8.07791e+07	9.0022e+07	1.66906e+08	7.59453e+07	1.75672e+08	9.55985e+07	1.12471e+08	2.75054e+08	1.99509e+08	3.67271e+08	2.54924e+08	1.62477e+08	1.50392e+08	1.28293e+08	1.63854e+08	1.33957e+08	9.05451e+07	1.01857e+08	1.05266e+08	1.47207e+08	1.90164e+08
SKEEAFDAICQLVAGK	Q9BW30	Tubulin polymerization-promoting protein family member 3 OS=Homo sapiens GN=TPPP3 PE=1 SV=1	cingulate cortex cluster	2.35853e+08	1.13996e+08	1.74925e+08	8.16473e+07	1.95807e+08	1.69598e+08	1.50303e+08	2.10215e+08	2.55423e+08	1.75029e+08	2.8398e+08	1.90267e+08	3.49499e+08	3.38076e+08	1.49247e+08	5.96466e+08	4.00044e+08	2.97524e+08	1.70704e+08	2.91599e+08	3.02812e+08	2.23627e+08	3.07228e+08	1.51529e+08	1.70236e+08	3.21724e+08	3.16808e+08
AVVLAGFGGLNK	Q9HCJ6	Synaptic vesicle membrane protein VAT-1 homolog-like OS=Homo sapiens GN=VAT1L PE=1 SV=2	cingulate cortex cluster	1.11511e+07	5.91829e+06	8.53468e+06	4.40194e+07	3.49492e+06	6.71915e+07	4.25667e+07	2.8725e+07	2.3512e+06	5.88423e+06	2.18292e+06	5.08382e+07	4.09527e+07	5.6096e+07	8.5372e+06	7.70368e+07	1.69308e+08	3.38652e+07	928434	7.96244e+06	3.83722e+07	3.42683e+07	3.04523e+07	1.90951e+07	4.54041e+06	3.87843e+06	2.52686e+07
IKPVVDSLWALEEVK	Q9HCJ6	Synaptic vesicle membrane protein VAT-1 homolog-like OS=Homo sapiens GN=VAT1L PE=1 SV=2	cingulate cortex cluster	9.53988e+06	5.42784e+06	7.48386e+06	5.29692e+07	6.64159e+07	4.5067e+06	4.81511e+06	1.58053e+06	4.95171e+06	5.18149e+06	3.11487e+06	4.80975e+06	4.34214e+06	9.74731e+06	2.9783e+07	9.34701e+06	6.7764e+07	4.93053e+06	8.24928e+06	1.88018e+06	3.62514e+06	5.04216e+06	7.64109e+06	4.62916e+06	3.62134e+06	4.90069e+06	2.88622e+06
FVLINWTGEGVNDVR	Q9UJU6	Drebrin-like protein OS=Homo sapiens GN=DBNL PE=1 SV=1	cingulate cortex cluster	1.25597e+08	1.23253e+08	1.24425e+08	8.99985e+07	1.30501e+08	1.26821e+08	7.97929e+07	2.7705e+07	1.39805e+08	5.67075e+07	1.38238e+08	1.21262e+08	9.53369e+07	1.56351e+08	1.00577e+08	1.00759e+08	1.81266e+08	1.1947e+08	1.38853e+08	9.61033e+07	1.17351e+08	9.53967e+07	5.98062e+07	7.53918e+07	9.84198e+06	9.54733e+07	9.91873e+07
FQDVGPQAPVGSVYQK	Q9UJU6	Drebrin-like protein OS=Homo sapiens GN=DBNL PE=1 SV=1	cingulate cortex cluster	1.31205e+08	1.38206e+08	1.34705e+08	1.16984e+08	2.02705e+08	1.96471e+08	1.20909e+08	1.12605e+08	1.71664e+08	1.26711e+08	1.37891e+08	9.56178e+07	9.94836e+07	2.71276e+08	1.39849e+08	1.88412e+08	2.35792e+08	2.72356e+08	1.91837e+08	1.72026e+08	1.61356e+08	1.54871e+08	9.50966e+07	1.13262e+08	1.23122e+08	1.2652e+08	1.29095e+08
TWEQQQEVVSR	Q9UJU6	Drebrin-like protein OS=Homo sapiens GN=DBNL PE=1 SV=1	cingulate cortex cluster	1.37453e+08	1.05135e+08	1.21294e+08	1.19812e+08	1.93991e+08	1.88254e+08	9.62611e+07	7.45209e+07	1.91232e+08	9.06273e+07	8.07131e+07	9.68074e+07	7.17927e+07	1.70019e+08	1.73226e+08	1.0109e+08	1.56532e+08	1.94791e+08	1.68874e+08	1.04659e+08	9.31699e+07	1.16378e+08	1.1311e+08	6.64641e+07	4.96097e+07	1.07393e+08	1.50981e+08
FTEEYQLFEELGK	Q9UQM7	Calcium/calmodulin-dependent protein kinase type II subunit alpha OS=Homo sapiens GN=CAMK2A PE=1 SV=2	cingulate cortex cluster	1.744e+08	1.54769e+08	1.64585e+08	2.26006e+08	2.22177e+08	1.93559e+08	8.19088e+07	3.80358e+07	1.52708e+08	1.17786e+08	7.90093e+07	1.54426e+08	9.14025e+07	1.09262e+08	1.50227e+08	6.35549e+07	4.25353e+08	2.69335e+08	1.59165e+08	9.88472e+07	8.40755e+07	1.12692e+08	1.32912e+08	1.12137e+08	4.19485e+07	9.03656e+07	3.42323e+07
VTEQLIEAISNGDFESYTK	Q9UQM7	Calcium/calmodulin-dependent protein kinase type II subunit alpha OS=Homo sapiens GN=CAMK2A PE=1 SV=2	cingulate cortex cluster	1.23523e+08	2.7281e+07	7.54018e+07	1.43752e+07	4.00751e+07	7.88462e+06	6.98566e+06	2.13475e+06	1.50838e+07	1.24526e+07	1.74963e+07	5.28924e+06	3.70193e+06	6.72462e+07	4.14887e+07	9.04867e+07	2.73225e+08	1.40332e+08	1.52392e+07	5.36833e+07	3.05445e+07	8.29293e+07	9.20289e+07	8.09504e+07	3.59189e+07	3.95269e+07	3.99401e+07
ITQYLDAGGIPR	Q9UQM7	Calcium/calmodulin-dependent protein kinase type II subunit alpha OS=Homo sapiens GN=CAMK2A PE=1 SV=2	cingulate cortex cluster	8.77993e+08	7.06431e+08	7.92212e+08	1.15049e+09	1.30318e+09	1.26948e+09	5.34157e+08	3.84539e+08	9.02859e+08	6.49035e+08	4.90734e+08	9.70066e+08	4.84112e+08	1.05188e+09	8.56184e+08	6.6619e+08	1.94645e+09	1.68901e+09	9.09262e+08	5.73271e+08	6.43798e+08	5.65107e+08	7.36864e+08	5.5658e+08	5.90817e+08	5.07904e+08	8.79184e+08
LTLEDSGTYECR	Q9Y639	Neuroplastin OS=Homo sapiens GN=NPTN PE=1 SV=2	cingulate cortex cluster	1.80893e+06	4.01369e+06	2.91131e+06	2.24865e+07	2.5397e+07	2.46572e+07	2.33332e+07	680328	1.74738e+07	2.15006e+07	1.52133e+07	1.84663e+07	1.02082e+07	1.68062e+07	9.9962e+06	2.48377e+07	4.96959e+06	4.26115e+07	2.33918e+07	4.91199e+06	1.41258e+07	6.10673e+06	810293	1.04513e+06	7.86844e+06	1.79925e+07	842880
SVGYPHPDWIWR	Q9Y639	Neuroplastin OS=Homo sapiens GN=NPTN PE=1 SV=2	cingulate cortex cluster	3.28096e+06	4.04706e+06	3.66401e+06	1.48669e+07	5.41402e+06	2.78136e+06	1.85187e+07	6.1252e+06	1.55454e+06	4.628e+06	1.00243e+07	1.35582e+07	1.85816e+07	1.78588e+07	2.65886e+06	1.1035e+07	4.99952e+07	2.13915e+07	4.65202e+06	3.65113e+07	2.95557e+07	4.15401e+07	4.03913e+07	4.35669e+07	2.04614e+06	2.55109e+07	2.3648e+07
DRGPMYDDPTLPEGWTR	P51608	Methyl-CpG-binding protein 2 OS=Homo sapiens GN=MECP2 PE=1 SV=1	vision cluster	3.05575e+06	5.07652e+06	4.06614e+06	6.09093e+06	2.29425e+06	4.64945e+06	3.88233e+06	9.36238e+06	2.85697e+06	5.16925e+06	3.87792e+06	9.31753e+06	9.58094e+06	4.84813e+06	2.10274e+06	9.16827e+06	1.19109e+07	1.24568e+07	7.91318e+06	1.25313e+07	4.94101e+06	9.23188e+06	1.05884e+07	1.53187e+07	1.4604e+07	9.8333e+06	1.78456e+07
MPFQTSPGGK	P51608	Methyl-CpG-binding protein 2 OS=Homo sapiens GN=MECP2 PE=1 SV=1	vision cluster	1.94719e+07	4.05315e+06	1.17625e+07	3.58706e+06	8.43913e+06	9.18603e+06	1.40142e+07	1.7161e+07	2.10493e+07	2.02774e+07	1.56527e+07	3.71882e+07	4.91122e+07	2.99917e+07	8.45871e+06	2.43813e+07	3.29761e+07	8.40661e+07	4.12523e+07	7.55657e+07	1.8535e+07	4.61999e+07	4.67734e+07	7.90844e+07	3.39364e+07	2.90118e+07	5.80259e+07
TDMFQTVDLFEGK	Q01995	Transgelin OS=Homo sapiens GN=TAGLN PE=1 SV=4	vision cluster	7.23511e+07	3.93397e+07	5.58454e+07	1.10207e+08	5.91624e+07	4.09702e+07	5.19265e+07	1.77876e+07	6.93334e+07	2.88378e+07	2.42963e+07	3.59883e+07	5.53193e+07	6.64859e+07	1.34388e+07	5.20321e+07	3.98157e+07	3.80553e+07	6.5145e+07	7.6677e+07	3.56959e+07	2.8956e+07	7.18674e+07	1.79979e+08	1.21912e+08	6.61433e+07	5.31842e+07
IIGAVDQIQLTQAQLEER	Q6NZI2	Polymerase I and transcript release factor OS=Homo sapiens GN=PTRF PE=1 SV=1	vision cluster	4.09998e+07	4.28798e+07	4.19398e+07	4.62457e+07	4.1517e+07	3.93746e+07	3.97642e+07	3.92145e+07	6.4683e+07	3.49995e+07	4.26037e+07	3.70977e+07	3.74394e+07	3.98217e+07	3.32514e+07	3.38777e+07	3.74137e+07	5.23603e+07	6.5188e+07	6.30641e+07	5.90983e+07	5.12239e+07	5.80684e+07	9.04695e+07	7.49906e+07	5.73562e+07	7.00996e+07

### Sheet: B
Supplementary Table 5: validation of the Cluster /BA signature proteins.
B: PRM results of the Cluster-signature proteins (protein level)
Accession Number	Protein name	Clusters	312	4	6	20	38	21	22	7	8	262936	4142	4445	23	24	31	32	33	28	9	10	39	40	46	17	18	19	37
O95278	Laforin OS=Homo sapiens GN=EPM2A PE=1 SV=2	motor and sensory cluster	5.78043e+06	3.11915e+06	5.70122e+06	2.98895e+06	3.96118e+06	3.53751e+06	3.43484e+06	765637	2.41088e+06	2.99963e+06	978276	2.53399e+06	1.22238e+06	2.19389e+06	5.21319e+06	1.18082e+06	4.28259e+06	683783	1.61571e+06	567476	0	2.60604e+06	2.36173e+06	5.48627e+06	2.68124e+06	629492	1.53403e+06
P54829	Tyrosine-protein phosphatase non-receptor type 5 OS=Homo sapiens GN=PTPN5 PE=1 SV=4	motor and sensory cluster	5.01916e+07	2.01235e+07	3.94761e+07	3.61676e+07	2.89589e+07	2.31158e+07	2.70537e+07	8.34515e+06	3.64111e+07	7.55377e+06	6.65601e+06	1.53741e+07	5.40493e+06	9.513e+06	3.06734e+07	8.71765e+06	75459	5.01117e+06	5.06039e+07	1.36622e+07	2.73516e+07	6.76117e+06	1.22939e+06	4.71034e+06	1.36375e+06	2.67846e+07	1.23057e+07
P09936	Ubiquitin carboxyl-terminal hydrolase isozyme L1 OS=Homo sapiens GN=UCHL1 PE=1 SV=2	cingulate cortex cluster	6.20324e+09	8.36755e+09	7.28539e+09	2.9134e+09	7.73781e+09	8.47536e+09	7.54744e+09	4.69716e+09	5.85994e+09	6.92478e+09	7.54534e+09	7.39531e+09	5.5376e+09	1.01715e+10	5.90311e+09	8.90396e+09	1.10411e+10	8.22114e+09	5.37903e+09	5.55464e+09	6.87207e+09	7.65067e+09	7.14691e+09	3.51907e+09	2.95919e+09	4.93802e+09	7.4073e+09
P37840	Alpha-synuclein OS=Homo sapiens GN=SNCA PE=1 SV=1	cingulate cortex cluster	2.51234e+09	2.15659e+09	2.33446e+09	2.23713e+09	4.3026e+09	4.58999e+09	3.35839e+09	2.17883e+09	3.93181e+09	3.29821e+09	3.18095e+09	1.87665e+09	1.4112e+09	6.33487e+09	3.9974e+09	4.32807e+09	3.31926e+09	5.25186e+09	4.13107e+09	4.88997e+09	3.19733e+09	5.37735e+09	2.31281e+09	1.32622e+09	1.17816e+09	1.45179e+09	5.84807e+09
Q08495	Dematin OS=Homo sapiens GN=EPB49 PE=1 SV=3	cingulate cortex cluster	1.15637e+09	1.21296e+09	1.18466e+09	1.72616e+09	2.02007e+09	1.59509e+09	1.85535e+09	1.20451e+09	1.2167e+09	1.25608e+09	1.51085e+09	1.38372e+09	1.14058e+09	2.45408e+09	8.3296e+07	1.76287e+09	2.37027e+09	4.03484e+09	1.8977e+09	2.49751e+09	2.91103e+09	1.87425e+09	1.62308e+09	1.02503e+09	8.34842e+08	1.73202e+09	2.13751e+09
Q14195	Dihydropyrimidinase-related protein 3 OS=Homo sapiens GN=DPYSL3 PE=1 SV=1	cingulate cortex cluster	4.36363e+08	3.96512e+08	4.16438e+08	5.70395e+08	5.99526e+08	6.86218e+08	3.66198e+08	2.09108e+08	5.95651e+08	5.25187e+08	3.21131e+08	3.55251e+08	3.78131e+08	6.09191e+08	5.1747e+08	6.46059e+08	8.59688e+08	5.01275e+08	5.87613e+08	4.10424e+08	5.10244e+08	4.16887e+08	3.47063e+08	2.72673e+08	5.51637e+08	4.54579e+08	4.0039e+08
Q7Z2K8	G protein-regulated inducer of neurite outgrowth 1 OS=Homo sapiens GN=GPRIN1 PE=1 SV=2	cingulate cortex cluster	1.63759e+07	2.20081e+07	1.9192e+07	3.51664e+07	4.72382e+07	4.28217e+07	3.13001e+07	2.47565e+07	3.72641e+07	4.01408e+07	3.29164e+07	2.96468e+07	2.33241e+07	4.15177e+07	2.75598e+07	5.22527e+07	7.20493e+07	5.91775e+07	4.2775e+07	4.91878e+07	2.97761e+07	3.15574e+07	5.14009e+07	2.75814e+07	1.14092e+07	1.56374e+07	3.88586e+07
O75781	Paralemmin-1 OS=Homo sapiens GN=PALM PE=1 SV=2	cingulate cortex cluster	5.66595e+08	3.39972e+08	4.53283e+08	1.63931e+07	5.17566e+08	5.9062e+08	1.0161e+09	7.61893e+08	5.6381e+08	7.85021e+08	7.65057e+08	4.98336e+08	4.76975e+08	1.15794e+09	5.33131e+08	1.13797e+09	7.96423e+08	1.27467e+09	9.09528e+08	9.76844e+08	8.20767e+08	1.31842e+09	3.75209e+08	5.85969e+08	4.61979e+08	4.69576e+08	1.45176e+09
P04179	Superoxide dismutase [Mn], mitochondrial OS=Homo sapiens GN=SOD2 PE=1 SV=2	cingulate cortex cluster	1.60187e+09	1.79685e+09	1.69936e+09	1.76942e+09	1.34724e+09	1.30688e+09	1.4772e+09	1.03224e+09	1.46368e+09	1.22671e+09	8.77661e+08	1.60556e+09	2.09264e+09	1.73778e+09	8.97304e+08	3.65651e+09	2.72804e+09	1.70186e+09	1.31505e+09	1.78707e+09	2.00763e+09	1.7139e+09	1.88659e+09	2.41574e+09	2.41179e+09	1.44443e+09	1.32223e+09
P05937	Calbindin OS=Homo sapiens GN=CALB1 PE=1 SV=2	cingulate cortex cluster	1.32852e+08	8.03582e+07	1.06605e+08	2.09178e+07	9.91445e+07	7.92956e+07	1.66268e+07	1.08492e+07	1.00503e+08	9.01103e+06	5.05295e+07	4.07741e+06	4.88842e+06	1.17679e+08	1.58192e+07	1.23213e+08	1.08792e+08	4.68883e+07	1.41721e+08	7.62265e+07	2.75671e+07	1.7647e+07	1.15193e+07	5.68931e+06	2.90691e+06	1.42007e+07	1.72607e+07
P06733	Alpha-enolase OS=Homo sapiens GN=ENO1 PE=1 SV=2	cingulate cortex cluster	2.27394e+09	2.4919e+09	2.38292e+09	2.3965e+09	2.45691e+09	2.58533e+09	3.04492e+09	2.77387e+09	2.23468e+09	3.01329e+09	2.38584e+09	2.41072e+09	2.52492e+09	4.65496e+09	2.2806e+09	4.3553e+09	3.26754e+09	2.60214e+09	1.83605e+09	2.78055e+09	1.8748e+09	2.41645e+09	2.51533e+09	2.64287e+09	3.16585e+09	2.52508e+09	3.20728e+09
P06753	Tropomyosin alpha-3 chain OS=Homo sapiens GN=TPM3 PE=1 SV=1	cingulate cortex cluster	2.03909e+09	1.58406e+09	1.81158e+09	5.95065e+08	1.88624e+09	2.06929e+09	2.28008e+09	2.04293e+09	1.83983e+09	2.00247e+09	1.41872e+09	1.97315e+09	1.88914e+09	2.31767e+09	1.76656e+09	2.76835e+09	2.04859e+09	3.45689e+09	1.68422e+09	2.53687e+09	2.46922e+09	3.31665e+09	2.04018e+09	1.80527e+09	1.15307e+09	1.76967e+09	2.45517e+09
P09382	Galectin-1 OS=Homo sapiens GN=LGALS1 PE=1 SV=2	cingulate cortex cluster	4.62183e+07	6.10425e+07	5.36304e+07	2.23964e+07	1.47513e+07	1.5209e+07	1.08873e+08	1.40197e+08	1.24167e+07	7.10163e+07	4.46801e+07	8.28053e+07	1.18275e+08	6.8122e+07	1.05571e+07	2.88854e+08	2.91795e+07	8.32086e+07	4.61077e+07	5.24237e+07	5.00542e+07	2.01012e+08	3.36458e+07	1.00313e+08	1.60747e+08	0	1.3493e+08
P10599	Thioredoxin OS=Homo sapiens GN=TXN PE=1 SV=3	cingulate cortex cluster	1.44848e+07	6.65254e+06	1.05687e+07	3.46332e+06	4.36013e+07	1.69564e+07	2.8753e+08	2.25795e+08	2.29786e+07	1.63569e+08	6.6773e+07	1.49805e+08	1.13788e+08	2.32571e+08	1.12453e+07	1.66764e+08	2.19481e+08	1.41009e+08	3.62778e+07	2.48024e+08	1.24106e+07	2.26694e+08	1.35446e+08	1.20858e+08	7.82238e+07	8.6966e+06	2.85186e+08
P11137	Microtubule-associated protein 2 OS=Homo sapiens GN=MAP2 PE=1 SV=4	cingulate cortex cluster	2.27645e+09	2.45e+09	2.36322e+09	9.42251e+08	2.72015e+09	3.08521e+09	3.0144e+09	2.16496e+09	2.45225e+09	2.57163e+09	2.08151e+09	2.35474e+09	2.05385e+09	3.28053e+09	2.05297e+09	2.56023e+09	3.63941e+09	3.6635e+09	2.79246e+09	2.85989e+09	2.27857e+09	2.54913e+09	1.95318e+09	1.1574e+09	9.7408e+08	1.44032e+09	2.67579e+09
P13591	Neural cell adhesion molecule 1 OS=Homo sapiens GN=NCAM1 PE=1 SV=3	cingulate cortex cluster	3.7482e+07	6.85575e+07	5.30197e+07	4.30367e+07	6.33108e+07	1.11969e+08	1.13776e+08	9.83465e+07	6.05317e+07	7.86428e+07	2.42942e+08	1.36305e+08	1.306e+08	1.09052e+08	4.82438e+07	1.04202e+08	3.80327e+08	5.09348e+08	8.9958e+07	1.48589e+08	1.63711e+08	1.3484e+08	1.1682e+08	5.79113e+07	1.4905e+08	1.10711e+08	1.19954e+08
P22676	Calretinin OS=Homo sapiens GN=CALB2 PE=1 SV=2	cingulate cortex cluster	3.76375e+07	4.06486e+07	3.9143e+07	2.90613e+07	9.0133e+07	6.01885e+07	8.17663e+07	1.13972e+07	2.29385e+07	1.76133e+07	2.5671e+07	3.37657e+07	4.00555e+07	9.39458e+07	6.427e+07	5.93873e+07	1.10578e+08	1.35958e+08	7.69262e+07	4.45044e+07	5.23619e+07	4.29506e+07	1.24281e+07	6.09803e+06	3.36883e+06	1.59887e+07	6.12907e+07
P29966	Myristoylated alanine-rich C-kinase substrate OS=Homo sapiens GN=MARCKS PE=1 SV=4	cingulate cortex cluster	1.95341e+09	1.14679e+09	1.5501e+09	8.17479e+08	2.93076e+09	2.73714e+09	2.78101e+09	1.26793e+09	2.48937e+09	1.93971e+09	1.29627e+09	1.81312e+09	1.33081e+09	3.16282e+09	2.802e+09	2.19835e+09	4.20283e+09	4.26041e+09	3.07766e+09	3.64467e+09	2.11951e+09	2.43517e+09	1.83717e+09	1.16352e+09	5.69935e+08	9.9491e+08	3.31656e+09
P59768	Guanine nucleotide-binding protein G(I)/G(S)/G(O) subunit gamma-2 OS=Homo sapiens GN=GNG2 PE=1 SV=2	cingulate cortex cluster	4.61617e+08	5.17018e+08	4.89317e+08	9.79097e+08	1.76321e+09	1.1891e+09	1.22333e+09	5.27287e+08	1.01442e+09	6.50841e+08	4.9153e+08	7.49798e+08	5.19818e+08	1.30984e+09	5.34323e+08	1.37003e+09	2.03947e+09	2.02022e+09	1.4233e+09	1.2824e+09	1.25922e+09	8.92486e+08	7.13026e+08	5.15485e+08	3.68013e+08	7.23504e+08	1.14334e+09
P63104	14-3-3 protein zeta/delta OS=Homo sapiens GN=YWHAZ PE=1 SV=1	cingulate cortex cluster	1.66676e+09	1.32461e+09	1.49569e+09	3.01448e+09	2.85348e+09	1.63638e+09	2.06509e+09	1.38918e+09	1.37443e+09	2.08511e+09	1.41044e+09	2.30358e+09	2.01491e+09	2.85728e+09	1.57636e+09	2.01946e+09	4.01433e+09	1.24319e+09	8.9773e+08	1.1648e+09	1.41524e+09	2.14699e+09	2.59476e+09	1.88629e+09	1.48072e+09	1.632e+09	1.18567e+09
Q14194	Dihydropyrimidinase-related protein 1 OS=Homo sapiens GN=CRMP1 PE=1 SV=1	cingulate cortex cluster	3.00931e+08	3.15664e+08	3.08297e+08	5.65966e+08	3.82135e+08	4.28721e+08	4.53838e+08	3.82953e+08	3.12838e+08	5.40409e+08	3.28064e+08	4.41297e+08	3.20491e+08	5.35905e+08	2.57721e+08	5.09968e+08	8.12485e+08	3.71492e+08	2.44527e+08	3.9309e+08	2.86739e+08	4.23976e+08	4.08368e+08	3.14285e+08	3.74162e+08	3.0767e+08	3.0764e+08
Q6PCE3	Glucose 1,6-bisphosphate synthase OS=Homo sapiens GN=PGM2L1 PE=1 SV=3	cingulate cortex cluster	1.86192e+07	1.22301e+07	1.54246e+07	1.70576e+07	1.73434e+07	9.49765e+06	9.80934e+06	7.06437e+06	9.46222e+06	9.50925e+06	1.21876e+07	1.35128e+07	2.07081e+07	3.19236e+07	0	2.47325e+07	6.47784e+07	2.37829e+07	1.54987e+07	1.35517e+07	1.6181e+07	2.04781e+07	1.80364e+07	1.28518e+07	7.85267e+06	2.56121e+07	1.2919e+07
Q8ND90	Paraneoplastic antigen Ma1 OS=Homo sapiens GN=PNMA1 PE=1 SV=2	cingulate cortex cluster	2.74463e+08	3.23698e+08	2.9908e+08	1.87491e+08	2.0317e+08	2.90803e+08	1.87704e+08	1.57273e+08	2.38517e+08	2.2481e+08	1.24625e+08	2.72162e+08	1.98708e+08	3.60269e+08	2.83638e+08	2.28644e+08	3.88047e+08	2.26535e+08	1.47552e+08	1.72447e+08	1.44233e+08	4.00008e+08	3.33214e+08	1.73652e+08	1.54077e+08	2.2571e+08	1.82194e+08
Q99962	Endophilin-A1 OS=Homo sapiens GN=SH3GL2 PE=1 SV=1	cingulate cortex cluster	1.22793e+09	1.51256e+09	1.37025e+09	2.44021e+09	1.70072e+09	2.14781e+09	1.64193e+09	1.66413e+09	1.77203e+09	2.12503e+09	2.02828e+09	2.04158e+09	1.6801e+09	3.01027e+09	1.26366e+09	2.2399e+09	2.40753e+09	3.3431e+09	1.60443e+09	2.58188e+09	2.29917e+09	2.21403e+09	2.0068e+09	1.65593e+09	1.6243e+09	2.58254e+09	2.58516e+09
Q99963	Endophilin-A3 OS=Homo sapiens GN=SH3GL3 PE=1 SV=1	cingulate cortex cluster	1.25043e+08	1.37782e+08	1.31413e+08	2.69873e+08	2.35353e+08	3.05043e+08	2.68022e+08	1.63832e+08	2.12615e+08	2.12399e+08	1.79594e+08	1.1504e+08	1.32537e+08	3.58698e+08	1.26369e+07	3.07658e+08	2.29992e+08	3.01583e+08	1.81557e+08	1.88193e+08	1.20597e+08	1.80649e+08	1.7814e+08	1.06729e+08	6.31549e+07	1.44238e+08	1.08858e+08
Q9BW30	Tubulin polymerization-promoting protein family member 3 OS=Homo sapiens GN=TPPP3 PE=1 SV=1	cingulate cortex cluster	4.2778e+08	1.69606e+08	2.98693e+08	1.74462e+08	3.23412e+08	2.76642e+08	2.31082e+08	3.00237e+08	4.2233e+08	2.50974e+08	4.59652e+08	2.85866e+08	4.6197e+08	6.1313e+08	3.48756e+08	9.63737e+08	6.54968e+08	4.60001e+08	3.21096e+08	4.19891e+08	4.66666e+08	3.57583e+08	3.97773e+08	2.53387e+08	2.75503e+08	4.68931e+08	5.06972e+08
Q9HCJ6	Synaptic vesicle membrane protein VAT-1 homolog-like OS=Homo sapiens GN=VAT1L PE=1 SV=2	cingulate cortex cluster	2.0691e+07	1.13461e+07	1.60185e+07	9.69886e+07	6.99108e+07	7.16982e+07	4.73818e+07	3.03055e+07	7.3029e+06	1.10657e+07	5.29779e+06	5.5648e+07	4.52948e+07	6.58433e+07	3.83202e+07	8.63838e+07	2.37072e+08	3.87957e+07	9.17771e+06	9.84261e+06	4.19973e+07	3.93105e+07	3.80934e+07	2.37242e+07	8.16175e+06	8.77912e+06	2.81549e+07
Q9UJU6	Drebrin-like protein OS=Homo sapiens GN=DBNL PE=1 SV=1	cingulate cortex cluster	3.94255e+08	3.66593e+08	3.80424e+08	3.26795e+08	5.27197e+08	5.11546e+08	2.96963e+08	2.14831e+08	5.02701e+08	2.74046e+08	3.56842e+08	3.13687e+08	2.66613e+08	5.97647e+08	4.13652e+08	3.90261e+08	5.73589e+08	5.86617e+08	4.99564e+08	3.72788e+08	3.71877e+08	3.66645e+08	2.68013e+08	2.55118e+08	1.82574e+08	3.29386e+08	3.79263e+08
Q9UQM7	Calcium/calmodulin-dependent protein kinase type II subunit alpha OS=Homo sapiens GN=CAMK2A PE=1 SV=2	cingulate cortex cluster	1.17592e+09	8.88481e+08	1.0322e+09	1.39087e+09	1.56543e+09	1.47092e+09	6.23052e+08	4.2471e+08	1.07065e+09	7.79274e+08	5.8724e+08	1.12978e+09	5.79217e+08	1.22839e+09	1.0479e+09	8.20231e+08	2.64503e+09	2.09868e+09	1.08367e+09	7.25802e+08	7.58418e+08	7.60728e+08	9.61805e+08	7.49667e+08	6.68684e+08	6.37797e+08	9.53356e+08
Q9Y639	Neuroplastin OS=Homo sapiens GN=NPTN PE=1 SV=2	cingulate cortex cluster	5.08988e+06	8.06075e+06	6.57532e+06	3.73535e+07	3.0811e+07	2.74385e+07	4.18519e+07	6.80553e+06	1.90284e+07	2.61286e+07	2.52376e+07	3.20245e+07	2.87898e+07	3.46651e+07	1.26551e+07	3.58727e+07	5.49648e+07	6.4003e+07	2.80438e+07	4.14233e+07	4.36815e+07	4.76468e+07	4.12016e+07	4.4612e+07	9.91458e+06	4.35033e+07	2.44909e+07
P51608	Methyl-CpG-binding protein 2 OS=Homo sapiens GN=MECP2 PE=1 SV=1	vision cluster	2.25276e+07	9.12967e+06	1.58286e+07	9.67799e+06	1.07334e+07	1.38355e+07	1.78965e+07	2.65234e+07	2.39063e+07	2.54466e+07	1.95306e+07	4.65057e+07	5.86931e+07	3.48398e+07	1.05614e+07	3.35496e+07	4.4887e+07	9.65229e+07	4.91654e+07	8.8097e+07	2.3476e+07	5.54318e+07	5.73617e+07	9.44031e+07	4.85404e+07	3.88451e+07	7.58714e+07
Q01995	Transgelin OS=Homo sapiens GN=TAGLN PE=1 SV=4	vision cluster	7.23511e+07	3.93397e+07	5.58454e+07	1.10207e+08	5.91624e+07	4.09702e+07	5.19265e+07	1.77876e+07	6.93334e+07	2.88378e+07	2.42963e+07	3.59883e+07	5.53193e+07	6.64859e+07	1.34388e+07	5.20321e+07	3.98157e+07	3.80553e+07	6.5145e+07	7.6677e+07	3.56959e+07	2.8956e+07	7.18674e+07	1.79979e+08	1.21912e+08	6.61433e+07	5.31842e+07
Q6NZI2	Polymerase I and transcript release factor OS=Homo sapiens GN=PTRF PE=1 SV=1	vision cluster	4.09998e+07	4.28798e+07	4.19398e+07	4.62457e+07	4.1517e+07	3.93746e+07	3.97642e+07	3.92145e+07	6.4683e+07	3.49995e+07	4.26037e+07	3.70977e+07	3.74394e+07	3.98217e+07	3.32514e+07	3.38777e+07	3.74137e+07	5.23603e+07	6.5188e+07	6.30641e+07	5.90983e+07	5.12239e+07	5.80684e+07	9.04695e+07	7.49906e+07	5.73562e+07	7.00996e+07

### Sheet: C
Supplementary Table 5: validation of the Cluster /BA signature proteins.
C: PRM results of the BA-signature proteins (peptide level)
peptide	Accession Number	Protein name	BA	312	4	6	20	38	21	22	7	8	262936	4142	4445	23	24	31	32	33	28	9	10	39	40	46	17	18	19	37
SAMGELYER	P12036	Neurofilament heavy polypeptide OS=Homo sapiens GN=NEFH PE=1 SV=4	BA4	1.802e+09	2.86065e+09	2.33132e+09	3.70187e+08	3.92178e+08	7.00158e+08	3.07509e+08	8.49618e+08	1.00523e+09	6.19404e+08	1.4758e+09	1.08569e+09	1.09084e+09	2.79139e+08	1.51078e+09	5.5101e+08	2.53928e+08	5.26334e+08	2.46809e+08	4.97745e+08	1.15236e+09	1.00599e+09	6.26864e+08	1.39313e+09	1.72593e+09	2.28192e+09	6.99298e+08
LEQEHLLEDIAHVR	P12036	Neurofilament heavy polypeptide OS=Homo sapiens GN=NEFH PE=1 SV=4	BA4	1.01811e+09	2.83886e+09	1.92848e+09	2.71843e+08	2.91461e+08	6.20999e+08	3.80689e+08	5.16332e+08	8.75978e+08	5.1659e+08	1.62932e+09	8.92749e+08	9.4243e+08	3.13855e+08	8.42696e+08	4.32641e+08	2.32145e+08	5.47082e+08	4.90078e+08	6.86367e+08	1.06e+09	8.24491e+08	6.618e+08	1.32703e+09	2.12106e+09	1.87992e+09	8.98166e+08
HQADIASYQEAIQQLDAELR	P12036	Neurofilament heavy polypeptide OS=Homo sapiens GN=NEFH PE=1 SV=4	BA4	7.80421e+08	1.40211e+09	1.09127e+09	1.59006e+08	1.00699e+07	1.60912e+08	1.11019e+08	3.34568e+08	3.0495e+08	1.73148e+08	6.88173e+08	2.50763e+08	2.80888e+08	1.2996e+08	4.59012e+08	1.53101e+08	9.97514e+07	1.46595e+08	2.59888e+08	1.91168e+08	3.89127e+08	2.60664e+08	2.05871e+08	4.72587e+08	5.18135e+08	7.36988e+08	2.4775e+08
LGQEFEETTADNR	P02689	Myelin P2 protein OS=Homo sapiens GN=PMP2 PE=1 SV=3	BA4	3.56669e+08	4.54315e+08	4.05492e+08	6.31078e+07	5.15066e+07	5.50576e+07	1.9022e+07	3.7993e+07	1.77053e+08	2.7929e+07	1.54983e+08	8.27849e+07	1.37038e+08	2.7373e+07	8.20804e+07	6.02806e+07	2.49625e+06	351372	6.82372e+07	4.76718e+07	1.4923e+08	7.89535e+07	1.78381e+07	1.32898e+08	1.11354e+08	2.75554e+08	6.63589e+07
LQEEQENAPEFVK	Q9H098	Protein FAM107B OS=Homo sapiens GN=FAM107B PE=1 SV=1	BA4142	1.85389e+07	2.29229e+07	2.07309e+07	9.07415e+06	3.21333e+07	2.09453e+07	9.33021e+06	1.69314e+07	2.61004e+07	7.2027e+06	3.75654e+07	4.4175e+06	6.21821e+06	1.24896e+07	1.54142e+07	1.23785e+07	5.61198e+06	2.07309e+07	2.21503e+07	2.13925e+07	4.00304e+07	2.52693e+07	7.67772e+06	6.16525e+06	1.03673e+07	1.71227e+07	4.1886e+07
HFDADGNGYIEGK	P22676	Calretinin OS=Homo sapiens GN=CALB2 PE=1 SV=2	BA28	1.33595e+07	1.36332e+07	1.34964e+07	1.43412e+07	2.19064e+07	2.85923e+07	2.02597e+07	8.7728e+06	1.23136e+07	1.30385e+07	8.19192e+06	7.65622e+06	8.38924e+06	2.7182e+07	3.3395e+07	2.3745e+07	3.31394e+07	5.69552e+07	2.23799e+07	6.15242e+06	1.20774e+07	1.04517e+07	6.03384e+06	1.76075e+06	1.49598e+06	1.04183e+07	1.37665e+07
ELENFFQELEK	P22676	Calretinin OS=Homo sapiens GN=CALB2 PE=1 SV=2	BA28	2.4278e+07	2.70154e+07	2.56467e+07	1.472e+07	6.82266e+07	3.15962e+07	6.15065e+07	2.62444e+06	1.06249e+07	4.57478e+06	1.74791e+07	2.61095e+07	3.16663e+07	6.67638e+07	9.86221e+07	3.56423e+07	7.74384e+07	7.90026e+07	5.45463e+07	3.8352e+07	4.02845e+07	3.24989e+07	6.39428e+06	4.33728e+06	1.87285e+06	5.57045e+06	4.75242e+07
TDMFQTVDLFEGK	Q01995	Transgelin OS=Homo sapiens GN=TAGLN PE=1 SV=4	BA17;BA18	7.23511e+07	3.93397e+07	5.58454e+07	1.10207e+08	5.91624e+07	4.09702e+07	5.19265e+07	1.77876e+07	6.93334e+07	2.88378e+07	2.42963e+07	3.59883e+07	5.53193e+07	6.64859e+07	8.2551e+07	5.20321e+07	3.98157e+07	3.80553e+07	6.5145e+07	7.6677e+07	3.56959e+07	2.8956e+07	7.18674e+07	1.79979e+08	1.21912e+08	6.61433e+07	5.31842e+07

### Sheet: D
Supplementary Table 5: validation of the Cluster /BA signature proteins.
D: PRM results of the BA-signature proteins (protein level)
Accession Number	Protein name	BA	312	4	6	20	38	21	22	7	8	262936	4142	4445	23	24	31	32	33	28	9	10	39	40	46	17	18	19	37
P12036	Neurofilament heavy polypeptide OS=Homo sapiens GN=NEFH PE=1 SV=4	BA4	3.60052e+09	7.10162e+09	5.35107e+09	8.01036e+08	6.93709e+08	1.48207e+09	7.99218e+08	1.70052e+09	2.18616e+09	1.30914e+09	3.7933e+09	2.2292e+09	2.31416e+09	7.22954e+08	2.81249e+09	1.13675e+09	5.85825e+08	1.22001e+09	9.96775e+08	1.37528e+09	2.60148e+09	2.09115e+09	1.49454e+09	3.19275e+09	4.36512e+09	4.89882e+09	1.84521e+09
P02689	Myelin P2 protein OS=Homo sapiens GN=PMP2 PE=1 SV=3	BA4	3.56669e+08	4.54315e+08	4.05492e+08	6.31078e+07	5.15066e+07	5.50576e+07	1.9022e+07	3.7993e+07	1.77053e+08	2.7929e+07	1.54983e+08	8.27849e+07	1.37038e+08	2.7373e+07	8.20804e+07	6.02806e+07	2.49625e+06	351372	6.82372e+07	4.76718e+07	1.4923e+08	7.89535e+07	1.78381e+07	1.32898e+08	1.11354e+08	2.75554e+08	6.63589e+07
Q9H098	Protein FAM107B OS=Homo sapiens GN=FAM107B PE=1 SV=1	BA4142	1.85389e+07	2.29229e+07	2.07309e+07	9.07415e+06	3.21333e+07	2.09453e+07	9.33021e+06	1.69314e+07	2.61004e+07	7.2027e+06	3.75654e+07	4.4175e+06	6.21821e+06	1.24896e+07	1.54142e+07	1.23785e+07	5.61198e+06	2.07309e+07	2.21503e+07	2.13925e+07	4.00304e+07	2.52693e+07	7.67772e+06	6.16525e+06	1.03673e+07	1.71227e+07	4.1886e+07
P22676	Calretinin OS=Homo sapiens GN=CALB2 PE=1 SV=2	BA28	3.76375e+07	4.06486e+07	3.9143e+07	2.90613e+07	9.0133e+07	6.01885e+07	8.17663e+07	1.13972e+07	2.29385e+07	1.76133e+07	2.5671e+07	3.37657e+07	4.00555e+07	9.39458e+07	1.32017e+08	5.93873e+07	1.10578e+08	1.35958e+08	7.69262e+07	4.45044e+07	5.23619e+07	4.29506e+07	1.24281e+07	6.09803e+06	3.36883e+06	1.59887e+07	6.12907e+07
Q01995	Transgelin OS=Homo sapiens GN=TAGLN PE=1 SV=4	BA17;BA18	7.23511e+07	3.93397e+07	5.58454e+07	1.10207e+08	5.91624e+07	4.09702e+07	5.19265e+07	1.77876e+07	6.93334e+07	2.88378e+07	2.42963e+07	3.59883e+07	5.53193e+07	6.64859e+07	8.2551e+07	5.20321e+07	3.98157e+07	3.80553e+07	6.5145e+07	7.6677e+07	3.56959e+07	2.8956e+07	7.18674e+07	1.79979e+08	1.21912e+08	6.61433e+07	5.31842e+07

### Sheet: E
Supplementary Table 5: validation of the Cluster /BA signature proteins.
E: Comparsion of the Vision cluster/vision cortex-signature proteins results between this study and Becky's study
Accession	Protein name	our data	Becky's data
P40616	ADP-ribosylation factor-like protein 1 OS=Homo sapiens GN=ARL1 PE=1 SV=1	1.57	1.61±0.68
Q01814	Plasma membrane calcium-transporting ATPase 2 OS=Homo sapiens GN=ATP2B2 PE=1 SV=2	1.57	1.11±0.13
O14514	Brain-specific angiogenesis inhibitor 1 OS=Homo sapiens GN=BAI1 PE=1 SV=2	1.19	1.25±0.34
Q9Y5L3	Ectonucleoside triphosphate diphosphohydrolase 2 OS=Homo sapiens GN=ENTPD2 PE=1 SV=1	1.71	1.61±0.63
P07305	Histone H1.0 OS=Homo sapiens GN=H1F0 PE=1 SV=3	2.69	1.12±0.08
Q8WVV9	Heterogeneous nuclear ribonucleoprotein L-like OS=Homo sapiens GN=HNRPLL PE=1 SV=1	1.69	1.61±1
Q5SSJ5	Heterochromatin protein 1-binding protein 3 OS=Homo sapiens GN=HP1BP3 PE=1 SV=1	1.75	1.1±0.05
Q9H0C8	Integrin-linked kinase-associated serine/threonine phosphatase 2C OS=Homo sapiens GN=ILKAP PE=1 SV=1	1.33	1.16±0.38
Q09470	Potassium voltage-gated channel subfamily A member 1 OS=Homo sapiens GN=KCNA1 PE=1 SV=2	1.42	1.43±0.79
P51608	Methyl-CpG-binding protein 2 OS=Homo sapiens GN=MECP2 PE=1 SV=1	1.65	1.12±0.07
O60783	28S ribosomal protein S14, mitochondrial OS=Homo sapiens GN=MRPS14 PE=1 SV=1	1.61	1.08±0.25
P35498	Sodium channel protein type 1 subunit alpha OS=Homo sapiens GN=SCN1A PE=1 SV=2	1.68	1.69±0.54
Q9UI40	Sodium/potassium/calcium exchanger 2 OS=Homo sapiens GN=SLC24A2 PE=1 SV=1	1.82	1.14±0.22
P48066	Sodium- and chloride-dependent GABA transporter 3 OS=Homo sapiens GN=SLC6A11 PE=2 SV=1	1.98	1.46±0.76
P09661	U2 small nuclear ribonucleoprotein A' OS=Homo sapiens GN=SNRPA1 PE=1 SV=2	1.34	1.36±0.58
Q8N9I0	Synaptotagmin-2 OS=Homo sapiens GN=SYT2 PE=1 SV=2	2.03	2.49±1.41
Q01995	Transgelin OS=Homo sapiens GN=TAGLN PE=1 SV=4	1.94	1.15±0.3
