## Supplementary Table 6 for "A global multiregional proteomic map of the human cerebral cortex"

### Sheet: A
Supplementary Table 6: Molecular annotation of the un-canonical functions of BAs
A: Proteins expressed at high level in both Primary motor cortex (BA4) and Anterior cingulate cortex (BA33).
Accession Number	Protein name	BA 4	BA 33
A5YM72	Carnosine synthase 1 OS=Homo sapiens GN=CARNS1 PE=1 SV=3	0.677741	0.592278
O15042	U2 snRNP-associated SURP motif-containing protein OS=Homo sapiens GN=U2SURP PE=1 SV=2	0.500569	0.578703
P02686	Myelin basic protein OS=Homo sapiens GN=MBP PE=1 SV=3	0.523073	0.737154
P02689	Myelin P2 protein OS=Homo sapiens GN=PMP2 PE=1 SV=3	1.2076	0.660427
P07196	Neurofilament light polypeptide OS=Homo sapiens GN=NEFL PE=1 SV=3	0.70792	0.76211
P07197	Neurofilament medium polypeptide OS=Homo sapiens GN=NEFM PE=1 SV=3	0.521402	1.06861
P12036	Neurofilament heavy polypeptide OS=Homo sapiens GN=NEFH PE=1 SV=4	1.15134	0.847362
P14174	Macrophage migration inhibitory factor OS=Homo sapiens GN=MIF PE=1 SV=4	0.406186	0.566224
P16112	Aggrecan core protein OS=Homo sapiens GN=ACAN PE=1 SV=2	0.803371	0.447571
P20472	Parvalbumin alpha OS=Homo sapiens GN=PVALB PE=1 SV=2	0.881163	0.440423
P21695	Glycerol-3-phosphate dehydrogenase [NAD(+)], cytoplasmic OS=Homo sapiens GN=GPD1 PE=1 SV=4	0.537926	0.558919
P45381	Aspartoacylase OS=Homo sapiens GN=ASPA PE=1 SV=1	0.429782	0.790941
Q16352	Alpha-internexin OS=Homo sapiens GN=INA PE=1 SV=2	0.708353	0.654875
Q8N145	Leucine-rich repeat LGI family member 3 OS=Homo sapiens GN=LGI3 PE=2 SV=1	0.805277	0.577309
Q8N5J2	Protein FAM63A OS=Homo sapiens GN=FAM63A PE=1 SV=2	0.458098	0.405086
Q96LW7	Bcl10-interacting CARD protein OS=Homo sapiens GN=C9orf89 PE=1 SV=1	0.535495	0.538283
Q9BX67	Junctional adhesion molecule C OS=Homo sapiens GN=JAM3 PE=1 SV=1	0.511351	0.482722
Q9GZV7	Hyaluronan and proteoglycan link protein 2 OS=Homo sapiens GN=HAPLN2 PE=1 SV=1	0.841943	0.526545
Q9NQW6	Actin-binding protein anillin OS=Homo sapiens GN=ANLN PE=1 SV=2	0.644557	0.899805
Q9Y5J5	Pleckstrin homology-like domain family A member 3 OS=Homo sapiens GN=PHLDA3 PE=1 SV=1	1.06023	0.734903

### Sheet: B
Supplementary Table 6: Molecular annotation of the un-canonical functions of BAs
B: Thirty proteins with inter-area variability were involved in anxiety or anxiety-like behaviors.
Symbol	Molecule Type	Molecule Activity	Effect on Disease or Function	Disease or Function	Mutation evidence	Biomarker Application Evidence	Species Evidence
ADCY8	enzyme	decreased activity	decreases	Anxiety	homozygous,knockout	not applicable	Mouse
AKAP5	other	decreased activity	decreases	Anxiety	homozygous,knockout	not applicable	Mouse
ATP1A2	transporter	decreased activity	increases	Anxiety	heterozygous,knockout	not applicable	Mouse
BAIAP3	other	decreased activity	increases	Anxiety	homozygous,knockout	not applicable	Mouse
CAMK2A	kinase	decreased activity	decreases,increases	Anxiety,Anxiety-like behavior	heterozygous,homozygous,knockout,wild type	not applicable	Mouse
		decreased activity	decreases	Anxiety	[heterozygous, knockout]	not applicable	Mouse
		decreased activity	decreases	Anxiety	[homozygous, knockout]	not applicable	Mouse
		decreased activity	increases	Anxiety-like behavior	wild type	not applicable	Mouse
CCK	other	increased activity	decreases,increases	Anxiety-like behavior,Appetite	wild type	not applicable	Rat,Mouse,Human
		increased activity	increases	Anxiety-like behavior	wild type	not applicable	Mouse
		increased activity	decreases	Appetite	wild type	not applicable	Rat
		increased activity	increases	Anxiety-like behavior	wild type	not applicable	Human
CSK	kinase	decreased activity	decreases	Anxiety	heterozygous,knockout	not applicable	Mouse
DDR1	kinase	decreased activity	decreases	Anxiety	homozygous,knockout	not applicable	Mouse
GABRG2	ion channel	decreased activity	increases	Anxiety-like behavior	wild type	not applicable	Mouse
GAD2	enzyme	decreased activity	increases	Anxiety	heterozygous,homozygous,knockout	not applicable	Mouse
		decreased activity	increases	Anxiety	[heterozygous, knockout]	not applicable	Mouse
		decreased activity	increases	Anxiety	[homozygous, knockout]	not applicable	Mouse
GRIA1	ion channel	decreased activity	decreases,increases	Anxiety	homozygous,knockout	not applicable	Mouse
		decreased activity	decreases	Anxiety	[homozygous, knockout]	not applicable	Mouse
		decreased activity	increases	Anxiety	[homozygous, knockout]	not applicable	Mouse
GRIN2A	ion channel	decreased activity	decreases	Anxiety	homozygous,knockout	not applicable	Mouse
GRM2	G-protein coupled receptor	decreased activity	affects,increases	Anxiety-like behavior	knockout,wild type	not applicable	Mouse
		decreased activity	affects	Anxiety-like behavior	knockout	not applicable	Mouse
		decreased activity	increases	Anxiety-like behavior	wild type	not applicable	Mouse
HDAC5	transcription regulator	decreased activity	increases	Anxiety-like behavior	wild type	not applicable	Rat
HDAC6	transcription regulator	decreased activity	decreases	Anxiety-like behavior	knockout	not applicable	Mouse
KCNC2	ion channel	decreased activity	increases	Anxiety	homozygous,knockout	not applicable	Mouse
LGALS1	other	decreased activity	increases	Anxiety	homozygous,knockout	not applicable	Mouse
MAPT	other	decreased activity,unknown change in activity	decreases,increases	Anxiety,Anxiety-like behavior	knockout,unclassified mutation	not applicable	Mouse
		decreased activity	decreases	Anxiety-like behavior	knockout	not applicable	Mouse
		unknown change in activity	increases	Anxiety	unclassified mutation	not applicable	Mouse
MECP2	transcription regulator	decreased activity,increased activity	decreases,increases	Anxiety,Anxiety-like behavior	hemizygous,heterozygous,knockout,wild type	not applicable	Mouse
		decreased activity	increases	Anxiety	[heterozygous, knockout]	not applicable	Mouse
		decreased activity	increases	Anxiety-like behavior	[heterozygous, knockout]	not applicable	Mouse
		increased activity	decreases	Anxiety	wild type	not applicable	Mouse
		decreased activity	increases	Anxiety-like behavior	[hemizygous, knockout]	not applicable	Mouse
		decreased activity	decreases	Anxiety	[hemizygous, knockout]	not applicable	Mouse
NOS1	enzyme	decreased activity	decreases,increases	Anxiety,Anxiety-like behavior,Appetite	homozygous,knockout,wild type	not applicable	Mouse
		decreased activity	decreases	Anxiety-like behavior	wild type	not applicable	Mouse
		decreased activity	decreases	Anxiety-like behavior	[homozygous, knockout]	not applicable	Mouse
		decreased activity	increases	Appetite	[homozygous, knockout]	not applicable	Mouse
		decreased activity	increases	Anxiety	[homozygous, knockout]	not applicable	Mouse
NPY	other	increased activity	decreases,increases	Anxiety,Appetite	wild type	not applicable	Rat,Mouse
		increased activity	increases	Appetite	wild type	not applicable	Rat
		increased activity	decreases	Anxiety	wild type	not applicable	Rat
		increased activity	increases	Appetite	wild type	not applicable	Mouse
NRXN2	transporter	decreased activity	increases	Anxiety	homozygous,knockout	not applicable	Mouse
OPHN1	other	decreased activity	decreases	Anxiety	hemizygous,knockout	not applicable	Mouse
PLCB4	enzyme	decreased activity	increases	Anxiety	homozygous,knockout,wild type	not applicable	Mouse
		decreased activity	increases	Anxiety	wild type	not applicable	Mouse
		decreased activity	increases	Anxiety	[homozygous, knockout]	not applicable	Mouse
PRKCG	kinase	decreased activity	decreases	Anxiety	homozygous,knockout	not applicable	Mouse
PRKN	enzyme	decreased activity	increases	Anxiety	homozygous,knockout	not applicable	Mouse
SCN1A	ion channel	decreased activity	increases	Anxiety	heterozygous,knockout	not applicable	Mouse
SLC16A2	transporter	decreased activity	decreases	Anxiety-like behavior	homozygous,knockout	not applicable	Mouse
SLITRK5	other	decreased activity	increases	Anxiety-like behavior	homozygous,knockout	not applicable	Mouse
TNC	other	decreased activity	decreases,increases	Anxiety	homozygous,knockout	not applicable	Mouse
		decreased activity	decreases	Anxiety	[homozygous, knockout]	not applicable	Mouse
		decreased activity	increases	Anxiety	[homozygous, knockout]	not applicable	Mouse
